# miR-26 deficiency causes alterations in lens transcriptome and results in adult-onset cataract

**DOI:** 10.1101/2024.01.29.577818

**Authors:** Anil Upreti, Thanh V. Hoang, Minghua Li, Jared A. Tangeman, David S. Dierker, Brad D. Wagner, Panagiotis A. Tsonis, Chun Liang, Salil A. Lachke, Michael L. Robinson

## Abstract

**Purpose:** Despite strong evidence demonstrating that normal lens development requires regulation governed by miRNAs, the functional role of specific miRNAs in mammalian lens development remains largely unexplored.

**Methods:** A comprehensive analysis of miRNA transcripts in the newborn mouse lens, exploring both differential expression between lens epithelial cells and lens fiber cells and overall miRNA abundance was conducted by miRNA-seq. Mouse lenses lacking each of three abundantly expressed lens miRNAs: miR-184, miR-26 and miR-1 were analyzed to explore the role of these miRNAs in lens development.

**Results:** Mice lacking all three copies of *miR-26* (*miR-26^TKO^*) developed postnatal cataracts as early as 4-6 weeks of age. RNA-seq analysis of neonatal lenses from *miR-26^TKO^* mice exhibited abnormal reduced expression of a cohort of genes found to be lens-enriched and linked to cataract (*e.g. Foxe3*, *Hsf4*, *Mip*, *Tdrd7,* and numerous crystallin genes), and abnormal elevated expression of genes related to neural development (*Lhx3, Neurod4, Shisa7, Elavl3*), inflammation (*Ccr1, Tnfrsf12a, Csf2ra)*, the complement pathway, and epithelial to mesenchymal transition (*Tnfrsf1a, Ccl7, Stat3, Cntfr*).

**Conclusion:** miR-1, miR-184 and miR-26 are each dispensable for normal embryonic lens development. However, loss of miR-26 causes lens transcriptome changes and drives cataract formation.
