## Supplementary figures for "miR-26 deficiency causes alterations in lens transcriptome and results in adult-onset cataract": Table S1.csv

miRNAID	log2FoldChange	adjust pvalue	fiber VS epithelial
mmu-miR-1188-5p	4.561949033	2.70E-05	up
mmu-miR-1193-3p	3.484757863	7.73E-08	up
mmu-miR-1193-5p	2.535458417	0.037344049	up
mmu-miR-1251-5p	2.078329676	0.010279195	up
mmu-miR-127-3p	2.361845073	2.52E-26	up
mmu-miR-127-5p	1.903165747	4.06E-06	up
mmu-miR-128-3p	1.021970012	4.54E-12	up
mmu-miR-133a-3p	5.122070669	4.40E-124	up
mmu-miR-133a-5p	4.779433405	8.04E-22	up
mmu-miR-133b-3p	4.754196698	3.19E-26	up
mmu-miR-134-5p	2.700905456	4.65E-27	up
mmu-miR-135a-2-3p	3.182623016	8.15E-12	up
mmu-miR-136-3p	2.139421001	1.99E-10	up
mmu-miR-136-5p	1.534521164	0.030528799	up
mmu-miR-139-3p	1.253611537	0.017361869	up
mmu-miR-139-5p	1.208700942	1.54E-07	up
mmu-miR-154-3p	3.172775834	0.000256708	up
mmu-miR-1843a-5p	1.420816159	6.37E-11	up
mmu-miR-1843b-5p	1.515995376	8.35E-08	up
mmu-miR-1968-5p	1.107880403	0.048747372	up
mmu-miR-1983	2.034895697	3.49E-22	up
mmu-miR-19a-3p	1.777143273	3.43E-16	up
mmu-miR-19b-3p	1.438604629	2.92E-18	up
mmu-miR-1a-3p	5.069930212	1.99E-108	up
mmu-miR-200a-3p	1.421149076	0.009715231	up
mmu-miR-200b-3p	2.431669287	4.27E-09	up
mmu-miR-200c-3p	2.28241064	0.00103843	up
mmu-miR-205-5p	1.709434851	0.000237324	up
mmu-miR-206-3p	4.07350803	1.57E-33	up
mmu-miR-299a-5p	3.102726661	3.87E-06	up
mmu-miR-299a-3p	3.421677504	3.40E-30	up
mmu-miR-29a-3p	2.228019179	6.24E-05	up
mmu-miR-300-3p	3.231399561	1.32E-35	up
mmu-miR-3068-3p	2.195307795	2.22E-08	up
mmu-miR-3072-3p	2.572311505	0.006082999	up
mmu-miR-323-3p	2.77241324	8.35E-08	up
mmu-miR-325-5p	1.744055846	1.95E-14	up
mmu-miR-325-3p	2.313356257	3.53E-09	up
mmu-miR-329-5p	3.389862807	1.49E-15	up
mmu-miR-329-3p	2.692436855	2.57E-10	up
mmu-miR-337-5p	3.067150723	1.64E-20	up
mmu-miR-340-5p	1.652854641	4.51E-63	up
mmu-miR-340-3p	1.043296784	4.31E-05	up
mmu-miR-341-3p	3.764815841	8.18E-92	up
mmu-miR-344-3p	2.13630214	4.26E-18	up
mmu-miR-34b-5p	1.890579596	4.01E-19	up
mmu-miR-34b-3p	1.587311572	7.83E-05	up
mmu-miR-34c-3p	1.289252733	0.012614644	up
mmu-miR-34c-5p	1.812622219	4.16E-36	up
mmu-miR-369-5p	2.942651953	1.58E-10	up
mmu-miR-369-3p	3.404995132	9.97E-15	up
mmu-miR-370-5p	2.909128678	0.016017013	up
mmu-miR-370-3p	3.592128737	1.91E-91	up
mmu-miR-375-3p	3.709408108	7.04E-36	up
mmu-miR-376a-5p	2.159324984	0.042512015	up
mmu-miR-376b-3p	3.916583114	5.11E-24	up
mmu-miR-376c-3p	4.042836366	5.19E-11	up
mmu-miR-377-5p	2.285102403	0.033686239	up
mmu-miR-377-3p	2.979550981	0.001845704	up
mmu-miR-379-5p	2.461451378	5.79E-15	up
mmu-miR-379-3p	2.994880149	1.98E-18	up
mmu-miR-380-3p	3.216448476	7.73E-11	up
mmu-miR-380-5p	3.204943272	1.19E-08	up
mmu-miR-381-3p	3.963717599	1.01E-116	up
mmu-miR-382-3p	3.22466786	6.46E-13	up
mmu-miR-382-5p	1.87356036	2.72E-05	up
mmu-miR-384-3p	1.650001368	3.04E-09	up
mmu-miR-384-5p	1.714739095	2.28E-12	up
mmu-miR-409-3p	3.142515156	2.41E-32	up
mmu-miR-409-5p	3.293474553	7.63E-24	up
mmu-miR-410-3p	3.089070302	3.34E-24	up
mmu-miR-411-3p	2.77534949	1.06E-16	up
mmu-miR-411-5p	2.323166205	7.94E-14	up
mmu-miR-412-5p	3.042668721	4.06E-06	up
mmu-miR-431-3p	2.418039214	0.00334034	up
mmu-miR-433-3p	2.290261786	8.90E-10	up
mmu-miR-434-5p	2.515115436	1.86E-12	up
mmu-miR-434-3p	2.402493007	5.64E-08	up
mmu-miR-483-3p	2.818938586	8.34E-06	up
mmu-miR-483-5p	2.274550469	0.002453149	up
mmu-miR-485-3p	3.127276804	4.31E-22	up
mmu-miR-485-5p	2.216913628	0.000378304	up
mmu-miR-487b-3p	3.150346591	4.95E-10	up
mmu-miR-488-3p	1.392892482	0.033475521	up
mmu-miR-493-5p	4.541036986	5.72E-21	up
mmu-miR-493-3p	5.356675053	1.35E-05	up
mmu-miR-494-3p	3.590087977	4.45E-23	up
mmu-miR-495-3p	3.41096474	7.65E-19	up
mmu-miR-496a-3p	2.004712669	0.032819409	up
mmu-miR-499-5p	4.696733593	1.69E-60	up
mmu-miR-5113	3.877755109	0.001714016	up
mmu-miR-540-3p	3.342288136	1.29E-21	up
mmu-miR-541-3p	3.279595233	0.00767418	up
mmu-miR-541-5p	2.938313902	1.19E-29	up
mmu-miR-543-3p	3.934841864	2.69E-48	up
mmu-miR-582-5p	1.169815944	0.0011022	up
mmu-miR-582-3p	1.123883514	1.97E-07	up
mmu-miR-598-3p	1.280136159	1.46E-07	up
mmu-miR-664-5p	2.946210138	0.013090753	up
mmu-miR-665-3p	3.2624764	6.72E-08	up
mmu-miR-666-5p	1.707571626	0.036727029	up
mmu-miR-667-3p	3.292778916	3.86E-06	up
mmu-miR-667-5p	2.948498642	1.70E-05	up
mmu-miR-673-3p	4.207277092	7.46E-06	up
mmu-miR-673-5p	1.479550759	0.036727029	up
mmu-miR-679-5p	3.264076063	1.71E-09	up
mmu-miR-758-3p	2.400575322	0.012533686	up
mmu-miR-770-3p	3.522383769	1.19E-08	up
mmu-let-7b-5p	-1.012703889	7.88E-05	down
mmu-let-7d-5p	-1.42098063	1.19E-08	down
mmu-let-7d-3p	-2.032981262	4.88E-07	down
mmu-let-7i-5p	-1.317788194	1.46E-12	down
mmu-let-7j	-1.353172238	0.000154061	down
mmu-miR-100-5p	-3.070214056	9.44E-11	down
mmu-miR-10a-5p	-4.532962656	3.81E-07	down
mmu-miR-125a-3p	-1.342057136	0.004067796	down
mmu-miR-125a-5p	-1.556466279	3.58E-56	down
mmu-miR-125b-5p	-1.249700074	2.04E-21	down
mmu-miR-125b-1-3p	-2.357391051	2.90E-21	down
mmu-miR-126a-5p	-5.40463991	1.15E-31	down
mmu-miR-126a-3p	-5.493247282	2.19E-59	down
mmu-miR-1291	-1.378612514	0.013090753	down
mmu-miR-1298-5p	-2.776435098	1.60E-10	down
mmu-miR-130a-3p	-1.154309794	4.58E-06	down
mmu-miR-142a-5p	-3.360265737	0.001087373	down
mmu-miR-143-3p	-6.278502106	6.87E-76	down
mmu-miR-143-5p	-5.95695689	3.11E-06	down
mmu-miR-144-3p	-4.460193263	0.000127413	down
mmu-miR-144-5p	-2.595973728	0.025143814	down
mmu-miR-145a-3p	-9.0752442	1.24E-09	down
mmu-miR-145a-5p	-6.819114106	1.32E-17	down
mmu-miR-146a-5p	-3.55348446	1.27E-10	down
mmu-miR-148a-5p	-1.217164281	0.001478343	down
mmu-miR-150-5p	-2.857998056	0.002150463	down
mmu-miR-155-5p	-2.711063577	0.02137405	down
mmu-miR-15a-5p	-1.222891584	0.027492737	down
mmu-miR-15b-3p	-1.163138938	0.015936404	down
mmu-miR-15b-5p	-1.291764141	2.89E-05	down
mmu-miR-16-1-3p	-2.648508602	3.65E-08	down
mmu-miR-181c-5p	-1.112486128	0.013090753	down
mmu-miR-184-5p	-2.085715394	8.92E-06	down
mmu-miR-195a-5p	-1.716563087	0.014876907	down
mmu-miR-199a-5p	-1.584213473	1.02E-05	down
mmu-miR-199a-3p	-1.848636231	5.43E-06	down
mmu-miR-199b-3p	-1.848636231	5.43E-06	down
mmu-miR-204-5p	-1.024729982	8.89E-13	down
mmu-miR-211-5p	-1.33202679	4.69E-12	down
mmu-miR-217-5p	-3.546666135	0.00023705	down
mmu-miR-221-3p	-1.826590341	1.64E-05	down
mmu-miR-222-3p	-2.004252483	1.16E-05	down
mmu-miR-224-5p	-3.189869878	3.96E-05	down
mmu-miR-25-5p	-1.540537801	0.00391126	down
mmu-miR-26a-2-3p	-1.235393257	0.037344049	down
mmu-miR-27a-5p	-2.2223468	2.14E-08	down
mmu-miR-30a-3p	-1.422508829	1.32E-17	down
mmu-miR-30b-3p	-1.055090995	0.036513299	down
mmu-miR-30c-5p	-1.074236563	2.18E-25	down
mmu-miR-30c-2-3p	-1.381900048	1.03E-11	down
mmu-miR-322-3p	-4.938289985	1.09E-26	down
mmu-miR-322-5p	-5.289559143	1.99E-12	down
mmu-miR-335-3p	-5.417110343	1.58E-55	down
mmu-miR-34a-5p	-1.754865072	0.003329911	down
mmu-miR-351-3p	-2.767052769	0.033475521	down
mmu-miR-351-5p	-5.891459596	3.73E-42	down
mmu-miR-378a-3p	-1.520440209	2.90E-24	down
mmu-miR-378a-5p	-1.718211347	0.000536736	down
mmu-miR-378d	-1.610009788	1.78E-14	down
mmu-miR-448-3p	-2.742215022	0.034425382	down
mmu-miR-450a-1-3p	-2.573328683	0.037383845	down
mmu-miR-450a-5p	-4.413345284	1.91E-14	down
mmu-miR-450b-3p	-3.725823754	7.34E-05	down
mmu-miR-450b-5p	-5.60269741	1.10E-05	down
mmu-miR-451a	-4.642486371	8.35E-08	down
mmu-miR-501-3p	-1.131040635	0.006993411	down
mmu-miR-503-5p	-4.921552585	2.47E-08	down
mmu-miR-503-3p	-4.082382742	0.001492434	down
mmu-miR-504-5p	-1.585515365	0.032915766	down
mmu-miR-542-3p	-3.284788141	1.88E-11	down
mmu-miR-592-5p	-1.653602614	3.38E-07	down
mmu-miR-652-3p	-2.04478362	3.11E-27	down
mmu-miR-652-5p	-2.58405261	0.024449859	down
mmu-miR-672-5p	-3.446704449	0.000205368	down
mmu-miR-676-3p	-1.140009457	4.44E-09	down
mmu-miR-9-5p	-2.538454726	5.16E-09	down
