## Supplementary figures for "miR-26 deficiency causes alterations in lens transcriptome and results in adult-onset cataract": Table S3.csv

Sequences For gRNAs and Genotyping Primers for miR-184 and miR-26
gRNA1_miR184	ATCCATTAATACGACTCACTATAGGGGTCAGATTCCGTCTGTCGTTTTAGAGCTAGAAATAGCAAGTTAAAATAAGGCTAGTCCGTTATCAACTTGAAAAAGTGGCACCGAGTCGGTGCTTTTTT
gRNA2_miR184	ATCCATTAATACGACTCACTATAGGACGGAGAACTGATAAGGGTGTTTTAGAGCTAGAAATAGCAAGTTAAAATAAGGCTAGTCCGTTATCAACTTGAAAAAGTGGCACCGAGTCGGTGCTTTTTT
gRNA1_miR26a1	ATCCATTAATACGACTCACTATAGGGGACGCGGGCCTGGACGCGTTTTAGAGCTAGAAATAGCAAGTTAAAATAAGGCTAGTCCGTTATCAACTTGAAAAAGTGGCACCGAGTCGGTGCTTTTTT
gRNA2_miR26a1	ATCCATTAATACGACTCACTATAGGAGGACCGAGGCCCTGGCGAGTTTTAGAGCTAGAAATAGCAAGTTAAAATAAGGCTAGTCCGTTATCAACTTGAAAAAGTGGCACCGAGTCGGTGCTTTTTT
gRNA1_miR26a2	ATCCATTAATACGACTCACTATAGGGACCTACACAAGCCGTCCTGCGTTTTAGAGCTAGAAATAGCAAGTTAAAATAAGGCTAGTCCGTTATCAACTTGAAAAAGTGGCACCGAGTCGGTGCTTTTTT
gRNA2_miR26a2	ATCCATTAATACGACTCACTATAGGGAGTGCATTCCTTCCTGCGTTTTAGAGCTAGAAATAGCAAGTTAAAATAAGGCTAGTCCGTTATCAACTTGAAAAAGTGGCACCGAGTCGGTGCTTTTTT
gRNA1_miR26b	ATCCATTAATACGACTCACTATAGGGACCCAGTTCAAGTAATTCGTTTTAGAGCTAGAAATAGCAAGTTAAAATAAGGCTAGTCCGTTATCAACTTGAAAAAGTGGCACCGAGTCGGTGCTTTTTT
gRNA2_miR26b	ATCCATTAATACGACTCACTATAGGGCCGGTGCCCTGCAGCCTGTTTTAGAGCTAGAAATAGCAAGTTAAAATAAGGCTAGTCCGTTATCAACTTGAAAAAGTGGCACCGAGTCGGTGCTTTTTT
miR-184 Genotyping	F: GGAGAGAATGGGAGTGGTCA
	R: CAACAAGAAGGTGCAGGTGA
miR-26a1 Genotyping	F: GGACTGCCCAAGAAAATAATTC
	R: CTACAGGCAAAGGGTTGGAG
miR-26a2 Genotyping	F: CATAGACTGGGTGGCGAGTT
	R: GCCTAGATACCCAGGTCGAG
miR-26b Genotyping	F: ACTCCAGAGATGGAGCCAGA
	R: CAAATGCAGGAGTCCAGGTT
F= Forward Primer
R = Reverse Primer
Complementary gRNA sequences are bolded and underlined.
