## Supplementary figures for "miR-26 deficiency causes alterations in lens transcriptome and results in adult-onset cataract": Table S4.csv

RT-qPCR primers used
CtdspL	F: GTTGAAATCGACGGAACCAT
	R: CCAAGCTGGCAGTAAAGAGC
Ctdsp1	F: AGACAAGATCTGCGTCGTCA
	R: CCCATTCGCTGTAGGAACTC
Ctdsp2	F: CCGATCAACAATGCTGACTT
	R: TCATCGACGTAAGGCCTCTT
Rap2a	F: AACCAGCAGAGCTTCCAAGA
	R: ACTTTGTTCCCGACCAGGAT
Rap2b	F: GAGCTTCCAGGACATCAAGC
	R: CTCCAAGTCCACCTTGTTGC
Rap2c	F: CCAAGGTTTCATCCTGGTGT
	R: GGATGAGTGGGACTTTCTCG
Ppap2b	F: AAACGATGCTGTGCTCTGTG
	R: CGGGACTTCTCCTTGAGGTA
FoxO1	F: ACGAGTGGATGGTGAAGAGC
	R: TGCTGTGAAGGGACAGATTG
Ago2	F: AACATTCCCGCAGGCACAACCGTG
	R: CAGAGGTATGGCTTCCTTCAG
Fzd1	F: ATCGCGTACAACCAGACCAT
	R: GCACCTTCACCAGAGGGTAG
Fzd7	F: ACGGCACCAAGACAGAGAAG
	R: AAGTAGCAGGCCAACACGAT
Numbl	F: GCAGGCACCATGAACAAGTTA
	R: TCTTCACAAACGTGCATTCCC
