## Supplementary figures for "miR-26 deficiency causes alterations in lens transcriptome and results in adult-onset cataract": Table S12.csv

Gene list from Figure S10
TKO_P5	TKO_NC_W20	TKO_C_W20	miR_26_Targets		TKO_P5+TKO_C_W20	TKO_P5+TKO_NC_W20	TKO_C_W20+TKO_NC_W20	TKO_P5+miR_26_Targets	TKO_C_W20+miR_26_targets	TKO_NC_W20+miR_26_targets		TKO_P5+TKO_C_W20+miR_26_Targets	TKO_P5+TKO_NC_W20+miR_26_Targets	TKO_P5+TKO_C_W20+TKO_NC_W20	TKO_C_W20+TKO_NC_W20+miR_26_Targets		TKO_C_W20+TKO_NC_W20+TKO_P5+miR_26_Targets
743	223	1752	1255		88	13	1070	72	89	8		9	0	72	84		3
Rps18-ps4	Gm20716	Gm20507	Zfp706		Tbx22	Krt76	Eif2s3y	Fezf2	Rxfp1	Lypd1		Vcan		Gm17258	Ddx3y		Gm14295
Guca1a	Gm20521	Gm28710	Sdc4		Dsg2	Hepacam	2310003N18Rik	Atp2b3	Vmn2r30	Adam12		Cldn19		Gm13301	Rbm24		Gm4724
4930534D22Rik	Gm11532	Gm36595	Frmpd3		Vmn2r-ps11	Fthl17f	Gm39094	Mpzl2	Sgcg	Slc1a4		Atp1a2		Gm12407	Nid1		Doc2b
Gdf6	Gm20472	Mup13	Hoxc8		Slc5a9	Fam205a1	4931428L18Rik	Tnfaip8l3	Hapln1	Tril		Klhdc7a		Gm2564	Gm2007
Rassf10	Serpina3k	Mgam2-ps	BC053393		Ndor1	AK157302	Kdm5d	Htr6	Slc6a2	Gan		Flad1		Gm17167	Kcne1
Pappa2	Gm32743	C8a	Glt28d2		Gm2457	Egr1	Mup8	Srpx2	Gja8	Pfkfb3		Rnf43		Gm42047	Emp2
Gm21969	Serpina3c	Mup9	Phf5a		Gm12752	Bdkrb2	Mup14	Lrrc15	Gm14322	Rnf169		Il17rd		Gm12394	Itga6
Ptx3	Itprid1	Mup10	Tmem170b		Fat2	Gm4353	Gm8596	Acvr1c	Lix1	Nfix		Samd4		Gm14411	Mypn
Togaram2	Cd177	Wincr1	Uvssa		Egfros	Ccn1	Gm50225	Fgr	Bmp7			Clec11a		Gm43549	Pabpc4l
Insrr	Cass4	Mup4	Elmod2		Gm48945	Tnxb	4930425L21Rik	Il7r	Rps20					Gm5827	Pgm5
Ccna1	Fbxw15	Mup2	Mef2a		Gm47708	5033406O09Rik	Uty	Sec14l4	Lgi2					2210418O10Rik	Col4a4
Pla2g2a	Afp	Gm11844	Sox4		Slc6a13	Adamts12	Nme8	Bmp8a	Trabd2b					Gm2163	Sorbs1
Olfml1	Sgca	Nt5el	Rlim		Gm13307	Lipo3	Gm43094	Trp63	Sdc2					Fbxw21	Sec14l5
Olfr132	Kng2	Chst5	Hnf4g		Ltbp2		Gm29650	Dio2	Mtpn					Gm21955	Prdm16
Frem3	Gm31084	Gm11379	Rnf170		Slc22a6		Mup18	Calb1	Msrb3					Il11ra2	Perp
Cnksr1	Capn8	Gm31557	Aph1b		Gm5089		Mup19	Nrg1	Rgs4					Gm14443	Ing2
Vipr1	Gys2	A430073D23Rik	Zc3h12c		Dio3os		Cldn14	Liph	Sema3d					Gm10601	Gm4631
Pcdha12	Gm34006	Gm31698	Tmed7		Optc		Mup7	Asb2	Plekhg3					Gm3892	Fign
Myh1	Gm41307	Gm47790	Rnf6		Gm15482		Akr1cl	Kcnn3	P2ry2					Gm13302	Tacc2
Dapk2	Gm32786	Gm4319	Sertad4		Ism2		Mup17	Ipcef1	Etf1					6430710C18Rik	Bche
Capsl	Gm49789	Iqca1l	Gca		Fbn2		Gm26815	Tyr	Tmem245					Gm14296	Ccdc170
Catsperz	Slc5a10	Reg4	Oprk1		Rab17		Mup11	Psg16	Ehd2					Gm26612	Carhsp1
Qprt	Akap14	4930503B20Rik	Trp53inp1		Reln		Gm34388	Irak3	Chml					Gm10320	Nrcam
Gm9857	Tcp11x2	C130021I20Rik	Pak3		Penk		F830115B05Rik	St8sia1	Arl4a					Serpina3e-ps	Larp1b
Gm10030	Gm49573	Gm4952	Msantd4		Pld5		Gm43246	Ociad2	Ccdc122					Gm47939	Pappa
Oprl1	Gm6943	Mup16	Ahcyl2		Crhbp		Spta1	Foxg1	Rps24					RP24-427A22.5	Tfcp2l1
Gm6647	Gm14341	Gm5145	Igf2bp3		H60b		Gm32431	Dusp27	Rps15a					Serpina3i	Stx11
Gm20383	Gng2-ps1	Gm29398	Gucd1		Wfdc1		Lgsn	Gucy2f	Cenpf					Zfp965	Pabpc1
Gm16838	Ascl2	Dmbt1	Rs1		Col9a1		Sox5os2	Clic6	Plxdc2					Gm17081	Cybrd1
Gm45285	Gm14228	Nr5a1	Tmprss11g		Gm48296		Gm33248	Igf1	Lonrf3					4933409K07Rik	Ggta1
Musk	Gm17949	Gm12526	Plp1		Notum		Gm7893	Ntrk2	Nek7					Gm52989	Slc7a2
Tmem121	Tbc1d22bos	Gm14407	Klrb1f		Gm5303		Gm16582	Cdh20	Arhgap24					Serpina3h	C77080
Psma8	Gm49312	Gm3279	Sp7		Otx1		Crygf	Prelp	Foxp1					Gm21093	Npnt
Gm40557	Gm8804	AA545190	Dnal1		Col9a2		Ces5a	Cdh6	Tspan18					Gm10599	Bcl2l13
4921514A10Rik	Gm5679	Nuggc	Cacnb4		Notumos		Gm42744	Sorcs1	Cdpf1					Gm50470	Celf1
Vmn2r6	Gm10143	Gm16277	Zfp174		Zic4		Gm4850	Pgbd5	Dnlz					Gm3883	1700066B19Rik
Gm47251	Gm15063	Gm44767	Gm3286		Zic1		Aym1	Bdh1	Reep3					Gm5870	Oaf
Gm49949	4930597O21Rik	Gm43833	Upb1		Zic3		Gm8885	Kctd16	Foxc1					Gm5859	Cdk6
4930594C11Rik	4930519A11Rik	Gm7459	Tyw3		Bmp2		Gm43353	Slc17a8	Memo1					Gm37530	Gpd1
9430037G07Rik	Odaph	Gm32921	Itm2b		Niban1		Lenep	Fgf1	Cdca2					Fam205a3	Lta
Marchf4	Gm11399	Gm36264	Camk4		Slc38a8		Cryga	Nlgn1	Itgb1					Fam205a4	Ppm1f
Lbp	Gm15945	Gm47381	Zfp317		Rab38		Gm44732	Lrtm1	Igf2r					Fam205a2	Lsamp
Efcab5	Gm18972	Gm5051	Neurod4		Rassf9		Foxn1	Unc5c	Megf6					Ppp1r16b	Bod1
Prrg4	1700120B22Rik	Mup15	Alg10b		Shisa2		Gm33666	St3gal1	Smad4					Gm3893	Erbb4
Map3k7cl	Gm31718	Gm5292	Arhgap5		Dll1		Raet1d	Marveld2	Nxn					Bfsp2	Scd2
Lin7b	Gm52981	Gm52957	St8sia3		Col18a1		Slc25a48	Lgi1	Irf6					Zfp973	Dgkg
Pde4c	Gm38123	Gpr20	Map2		Mecom		Bmper	Sgpp2	Setd7					Gm14305	Fam219b
Edn3	Gm7857	Gm9267	Cdc37l1		Slc35f2		Uox	Chrm1	Vstm4					Col6a2	Nuf2
Gabrg1	Gm42470	Gm31822	Mob1b		Iqgap2		Bfsp1	Lpar1	Vegfb					Rpl15-ps6	Fem1a
Gm16201	Gm47258	Hoxa4	Tor1aip2		Guca1b		Gm43008	Bace2	Gcsh					Gm9817	Sema3a
Gm43187	Chit1	Ces1a	Rtp2		Fbn1		Gm49959	Pde1c	Trpm3					Gm5587	Ngfr
Egfl6	Smco1	Mup22	Rc3h1		Scx		Emilin3	Dclk1	Ctsl					Gm14419	Dusp15
1700109K24Rik	Gm8388	Rpl31-ps20	Map3k2		Clec18a		Crygb	Wnt2b	Eif5					Gm14026	Agfg1
Thpo	Gm45837	Gm9457	Syce1		Fmod		Sox1ot	Smim1	Ccnd2					Zfp967	D630045J12Rik
Tnnt3	Depdc1b	Vmn2r2	Dnajb4		Sned1		Gm49958	Col5a1	Neurl1b					Abca13	Sptb
Gm35721	Gm26693	Gm34312	E330014E10Rik		Nbl1		Snurf	Gfra1	Dpp8					Vcp-rs	Cap2
Gm42940	Gm13435	Slc22a29	Zfp874a		Frk		Gm6100	Galnt4	Ston2					Hspb1	Ext1
Cldn3	Cldn8	Gm35822	Ogdh		Bnc2		RP23-18M16.2	Cadm2	Nacc2					Hsp25-ps1	Acad11
Samsn1	Gm10701	Cyp2d37-ps	Tktl2		Elf3		Ltf	Lingo1	Polr3h					1500015A07Rik	Galnt10
Pebp4	Gm15727	Prb1	Pcmtd2		Ltbp1		Gp2	Ccdc141	Eif3j1					Frem2	Hk2
Myadml2	Gm12623	Gm12931	Sgms1		Tgfbr3		Clic5	Adamtsl1	Specc1					Zfp268	Lrrc75b
Ankrd35	Gm16184	Gm572	Txlng		Gask1a		Gm42997	Bambi	Cln8					Tdg-ps2	Cd44
Neurl3	Ptgdr2	Gm12339	Pcdh7		Card11		Raet1e	Mtus1	App					Gm14308	Antxr1
Abca6	Gm24598	Tmprss2	4933434E20Rik		Fhdc1		Cryge	Npas3	Pigw					Mapk4	Ncl
Doc2a	Gm12497	Gm43522	Zbtb4		Olfml2a		Gm43718	Opcml	Nuak1					Cdca7l	Mxd1
Gm26872	Gm46560	Gm10702	Rsbn1l		Slc4a11		Rsc1a1	Zfp385c	Sgcd					Galnt12	Ipo5
Gm47761	Gm42503	C030005K06Rik	Rcor3		Dapl1		Hrg	Sez6l	Ndufb5					Myo7a	Fam111a
Hectd2os	Gm9860	Gm29128	Siglec15		BC021767		Gm5083	Syt12	Chrdl1					Kcnj14	2900026A02Rik
Ccl19	Gm25492	Gm8805	Slc25a32		Gm45102		Cryba4	Slc6a6	Reep1					Gm14434	Abcc9
Atp2a1	4930422C21Rik	Abo	Gmnc		Adh1		Pakap	Cdon	Ralgps2					Gm9333	Trim24
1700086L19Rik	Otog	Gm8606	Deptor		Trpm5		Fmo6	Nebl	Kcmf1					Klhdc4	Zc3hav1l
Tmc3	Gm47320	Gm6983	Bcl7b		Wif1		Gm20631	Paqr8	Phldb2					Gdf10	Oip5
Fgf22	Prr15	Gm5075	Zdhhc2		Fbln1		Gm45431		Peak1						Samd5
4732414G09Rik	Gm18517	Gm12265	Cggbp1		Mfap4		Gm4131		Synpo						Larp4
Apbb1ip	Gm3695	Cdc20b	Mlh3		Gm1943		Abcb4		Lrrc58						Asb1
Gm28382	Gm14608	Gm40437	Ppp1r1c		Ccdc68		Gm50222		Aagab						Cpd
Fam205c	Gm18025	Snhg7os	Mpv17		Gja1		Prss55		Eif3j2						Tmem9b
Txlnb	Gm9410	Gm45783	Ccdc50		Fhl4		1700030C10Rik		Hras						Mcc
Adora2b	Gm6264	Gm4796	Ube2n		Gkn3		Gm11837		Plaa						Plec
Gm26777	Gm30934	Gm43534	Sult1a1		Nid2		Krt90		Lats1						Gatad2a
Sidt1	Gm15418	E130101E03Rik	Hlf		Gm16537		Rspo1		Cyp51						Clic4
Atp8b3	Slc10a6	Gm15796	Ube2v2		Slc22a8		Gpr160		Pm20d1						Dnajb12
Slco1a5	Foxs1	Gm48690	Mill2		Thbs2		Rpl31-ps16		Strap						Dynll2
E530001F21Rik	Gm12013	Gm7450	Csrnp3		P2rx6		Prokr1		Timm23						Plxna4
4930509G22Rik	Fev	Gm4073	Fam199x		Evpl		Dnase2b		Dennd6a
Erich3	Tubb4b-ps2	Ropn1	Gm12253		Ecrg4		Prx		Mapre1
Tinag	D630023F18Rik	4930441J16Rik	Esrrg		Nnat		Crygd		Arl5a
Tbxas1	Gm49380	Gm3675	Zscan26		Itpr3		Mip		Klhl5
Gm38245	Loxhd1	4930593A02Rik	Scarb2				Gja3		Sbspon
Gm37660	Gm4873	Gm16075	Slc4a9				Tcp11
Gm7457	Snord58b	Gm6794	Zbtb10				7530416G11Rik
Gm44117	Car4	Gm5321	Trub1				Dmrta2
Sap30bpos	Gm12362	Sost	Abhd4				Gm50034
Gm37045	Pet117	Gm41804	Lpp				Gm43712
C030017B01Rik	Gm7198	Gm12424	Ints2				Crygc
Ccl3	Gm1826	Cyp2a5	Hs2st1				Gm52993
Pcdha1	Gm7899	Tll2	Rufy2				Ogn
Trim10	Gm15477	Gm31224	Bmpr1b				Sox1
Gm3294	Gm50020	Gprc6a	Gpr180				Adamts18
Il1a	Gm14343	Celrr	Klf3				Celsr1
A230028O05Rik	Gm8520	Gm7561	Ldlrad1				AU022754
Gm39526	Gm20760	Gm7299	Traf3ip1				Slc19a3
Gm36356	Mx1	Gm6209	Zfp759				Gm49171
Slc26a4	Mir703	Akr1d1	Pcgf3				Ccdc180
Gm2109	Gm28900	R3hdml	Tmod3				Gm32282
Gm19792	Gm6109	3732407C23Rik	Rab27b				Wnt7a
Crip3	Gm50390	Gm13215	Gpr39				Mboat1
Acpp	Atp5k-ps2	Gm9949	Lrrc8d				Ccdc69
Epha6	4933413L06Rik	Krt84	Ccnj				G630022F23Rik
Gpr165	Krt40	Slc13a2	Pdzd8				Ppl
Gm26569	Chrna1	Lhcgr	Hook3				Fabp5l2
Matn3	Fem1al	Lmx1b	Pip4k2b				Fgfr3
Plekhd1	Tdg-ps	Gm1859	Atrn				Sfrp1
Ttc9b	Myh15	Gm48338	Ptpn5				Gm20597
Gm13187	Gm31356	Gm4859	Trip4				Gm28551
Card9	Gm4217	Gm2174	Zfp442				Gm5621
Casp12	Gm43555	C630028M04Rik	Slc30a8				Tmem40
Serpinb1a	Fut7	Gm10302	Gxylt1				Gm35940
Gm44719	Rps12-ps16	Vmn2r-ps44	Cers6				Sall1
Hes3	Rps12-ps14	Gm48557	Tc2n				Gm14303
Fabp4	Gm5512	Dkk1	Nrp1				Sync
Adgrg5	Myod1	Gm38335	Tmx1				Lim2
Ano5	Tmem139	Gm13623	Mex3a				Ces2g
Rnase6	Gm9530	Gm45889	Zfp397				Dock5
Gm19531	Wdfy4	Gm8697	Synj1				B3gnt5
Gm53048	Gm18867	Gm15793	Ophn1				Gm47404
9330154J02Rik	Gm6723	Gm7043	Prdm10				Igfl3
Pcsk2os1	Gm36371	Exosc6	Atrnl1				Myl4
Gm37069	Drc1	Gm26953	Hjurp				Igfals
ENSMUSG00002075231	A330015K06Rik	Gm36584	Gm12695				Fibin
H2-Ab1	Gm29791	Gm16152	Pten				Cdkn1c
Gm17753	Bmf	Gm16200	Clasp2				Pbld1
Ltk	Bgn	Gm9416	Mak				Metrnl
Gm37204	Rps19-ps3	Rpl32-ps	Elavl2				Nrg4
Dlx1	Tmem114	Gm49024	Mapk9				Tmem252
M5C1000I18Rik	Gm4798	Gm826	Gda				Crybb2
Efemp1	Prag1	Gm36033	Sp4				Lctl
Fosl1	Cyp4f14	Gm9276	Rbfox1				Hspg2
Gm37320	Gm5871	Gm5847	Mettl4				Birc7
Gm9874	Gm5597	Gm42808	Ptch2				Gm12732
Pde6a	Gm11349	Gm26673	Abca8b				Arvcf
Trim63	Fos	Rpl31-ps13	Barhl2				Gm6212
Ncmap	Ttc41	Nxf2	Spred1				Gm13226
Gm5431	Gm26577	Olfr922	Mrpl57				Gm10600
Tmem202	Gm14257	Gm37851	Bmpr2				Fat1
Myl1	Gm43570	Figla	4930579G24Rik				Fgfr2
D230022J07Rik	Slc7a5	Gm32592	Slc30a4				Proscos
Svep1	Gm4948	Gm18078	Entpd7				Gm6166
Fgf10	Plekhm1	Gm48163	Ccdc117				Gm50331
Gm38057	Nes	Gm4754	Mrvi1				Fabp5
Vwc2	Naprt	Acsm1	Rap1a				Gm14165
Esrrb	Rpl13-ps6	Gm28187	Abcc4				Rplp0-ps1
Gm45407	Ubap2	Gm13487	Aplnr				Col4a1
Cd5	Ankle1	Rps12-ps10	Tmem167				Clec3b
Pcdhac1	Ip6k3	Gm4478	Ubqln4				Gm9791
Agmo	Rpl34	ENSMUSG00002075164	Rlf				Tdrd7
P2rx5	1700055D18Rik	ENSMUSG00002076238	Mib1				Rpl15-ps5
Gm37249	Gm16973	Mrpl53	Hs3st3b1				Lamp3
Rnf39	4930516B21Rik	A830019P07Rik	Pla2r1				Srd5a2
Cnmd	Gm15265	Gm48088	Dpp4				Cryaa
Gm9259	Fignl2	2410006H16Rik	Man1a2				Pcbd2
Msantd1	Gck	Sctr	Glyr1				Ptpru
Slc17a9	Bmp1	Rps18-ps1	Parp11				Atp6v0a4
Csl	Myh7b	Gm13915	Sytl5				Wnt7b
Gm49417	Nectin4	Gm8326	Aak1				Gjb6
Alpk2	Gm7429	1700062C10Rik	Tnfrsf11a				Rxrg
Gm45719	Supt5	Cbx3-ps8	Mtfr1				Gm14328
Ngf	Pik3c2b	Gm13477	Kcnf1				Tent5c
Gpr84	Flywch1	Gm6122	Celf5				Twist1
Samd15	Gm27219	4933421A08Rik	Mis12				Spon2
H2ac15	Gm11175	Krt87	Klhl32				Cryba2
Cyp4f15	Myh14	Dmrta2os	Gm13043				Kcnk5
Mb	5430405H02Rik	Gm2614	Il5ra				Gm29397
C2cd4d	Hdgfl2	Gm15492	Plch1				Col4a3
9930120I10Rik	Wipi1	Gm34081	Gm13057				Msx2
Nat8	Mafa	Ttc23l	Dnajc25				Pacsin3
Gm973	Mast2	Pax4	Slc35f1				Gm13669
Gm39090	Acot6	Gm31036	Lbh				Col4a2
Lrrc74b	Gm18726	ENSMUSG00002074851	Gm13040				Ulk4
Insyn2a	Rps6-ps3	Gm12034	Emc8				Gm10138
Fcer2a	Cep131	Gm15915	Actr2				Haus7
Vmn2r7	Rps3a2	Gm50323	Lhx3				Gm49356
Tbx3os1	Aldh1b1	Gm5239	Pgbd1				Jazf1
Cmtm5	Lifr	Cavin2	Bbx				Gm13091
Gm5857	Kif18b	Gm10046	Faim2				Mab21l3
Ifnlr1	Slc39a7	Gm16252	Rgs9bp				Vit
Myadml2os	E130309D02Rik	Rps6-ps2	Ppp1r7				Pstpip2
Gm42973	Gm7446	Xkr5	Rc3h2				Crygs
Alox8	Rnf19b	A430108G06Rik	Arhgap12				Gm10180
Gm45597	Tek	Matr3-ps2	S100pbp				Hmgcs2
Krt6a	Gm15429	Gm28323	Arrb1				Acta2
H2-Aa	1190005I06Rik	Rps2-ps5	Rrp36				Ankrd66
4631405J19Rik	Prkn	Gm11989	Dyrk1a				Gm2026
Kcng3	Sipa1l2	Kat2b-ps	Kcna2				Gm8130
Tmem88b	Gm8355	Sohlh1	2010315B03Rik				Tpt1-ps6
Gpr139	Ccdc85c	Gm4977	Asb4				Snhg12
Defb9	Il3ra	Cc2d2b	Rnf168				Casq1
Chrm4	Gm10110	Gm8934	Arhgef38				Rps8-ps5
Gm12248	Sowaha	Gm9083	Brip1				Rps19-ps4
Masp1	Slc9a8	Rps13-ps6	Xkr7				Col4a5
Hapln4	Reep2	Gm6218	Nt5c2				Oca2
Il21r	Stpg1	Gm2366	Luc7l				Gm35110
Sypl2	Hhat	4930444F02Rik	Zfp458				Zfp69
Hecw1	Gstp2	Gm32899	Espnl				Rpl28-ps1
1700020L13Rik	Gale	Igfbp7	Smpd4				Gm20757
Trim43a	Tle3	Rpl12-ps1	Zfp275				Slfn3
Gm37755	Palm	Gm50478	Nek4				Gm45855
6720468P15Rik	Afg3l1	Nobox	Enpp4				Cryba1
Traf1	Nav2	Gm10086	Zfp329				Rpl19-ps7
Gm37362	Gm20457	D630024D03Rik	Creb1				Fam89a
Zfp652os	Gm10175	4930594M22Rik	Chst11				Grifin
Slc6a16	Ints3	Cyp2f2	Prdx6b				Gm11007
Mia	Peli1	Gm12602	Adipor2				Dhx32
Gm9266	Mapkapk5	Gm10054	Fads6				Maf
Plpp4	Gm9923	Gm42918	Zfp871				Pip5kl1
Glt1d1	Plod3	Rpl36-ps12	1110059E24Rik				Gm15345
Gm11434	4930577N17Rik	Gm16335	Senp1				Sord
Prima1	Pgf	Mme	Fbxl14				Chrna5
Gm44697	Reep6	Rxfp2	Arl5b				Mybpc1
Gm42972	Lrrc20	BC048679	Cul5				Rps15a-ps3
Gm10645	Lrp3	Rpl5-ps2	Kcnq2				Csrp1
B230216N24Rik	Soga1	Cfap57	Sntg2				B230312C02Rik
Gm45694	Farp1	Gm15198	Mtch2				Crybb1
Gm36879		Gm6266	Avl9				Ell2
Sox10		Gm50488	Pgm2l1				Aox4
Cox8b		Gm14410	Rmi2				Lama2
Gm43622		Rpl9-ps7	Otud4				Esyt3
Gm8206		Gm11427	Amd1				Pitx3
Foxp3		Slc15a1	Fat3				Nol3
Wnt10a		Gm12005	Grik2				Cdh1
Egr2		Trav2	Sap18				Chrng
H2-DMb1		Gm9625	Gmeb1				Myo1b
Xlr		Sapcd1	Nlgn3				Gm15616
Tmem235		Rassf3	Hivep2				Stard10
A730056A06Rik		Gm28535	Glg1				Lims2
Gm4258		Aldh1a7	Pcdhb7				Gm10051
Grin1os		Rpl31-ps14	Itga4				Crygn
Col24a1		2900009J06Rik	Ppm1h				Gm9063
D030068K23Rik		Epb41l4aos	Tbl1xr1				Gm43247
A930016O22Rik		Gm11824	Sc5d				Slc22a2
Gm37985		Gm11539	Kbtbd11				Gm16559
4930537H20Rik		Rpsa-ps4	Pcdh11x				D7Ertd443e
Luzp2		Nxf7	Zfp276				Crybb3
Lum		Fam107b	Adcy1				Cd24a
Ptchd1		Gm3150	Apol6				Ngef
Car10		Gm9991	Pde11a				4930405N21Rik
Tdrd5		7530414M10Rik	Usp3				Fas
Cdh19		Gm6883	Fosl2				Nhsl1
Ch25h		Iqca	Hnrnpul2				BC049715
Atoh7		9130008F23Rik	Zfp518b				Gm2004
B3galt5		Gm6047	Onecut2				Gm44737
Ar		Slc16a12	Cds2				Sdc1
Tmprss6		Mir8112	Sh3bgrl2				Gm4833
Gm11611		Gm14326	Azi2				Dbnl
Ankrd34c		Ttc29	Slc5a3				Gje1
Gm8603		Gm10614	Zbtb6				Abtb2
Rit2		BC043934	Pgap1				Btbd17
Esrp2		Rpl7a-ps10	Vps18				Gm5586
Mmp9		3010003L21Rik	Ube3a				Gm5043
Gm37626		Npm3-ps1	Pm20d2				Epha1
Uts2r		Gm50017	Itih5				Gm31933
Oxtr		Gm7901	Fut9				Rpl28-ps3
Gpr52		Gm43137	Atf6				Rpl19-ps1
Phactr3		Gm44731	Klhdc10				Eif4e3
9530026P05Rik		Rplp0	Lnpep				Rfx4
Fmo2		Gm14403	Sh3pxd2a				Rag1
Npffr1		Wls	Bcl7c				Smco3
9330162012Rik		Gm6652	Dnajc3				Gm15541
Gm46313		4933431K23Rik	Kdm7a				Eaf1
Itgad		Gm19220	Scrn3				Gprc5b
Gm8234		Ap3s1-ps1	Evi5				Kcnj12
Slc25a41		Dnah2os	Bbs1				Lama3
Cyp2j13		E030042O20Rik	Traf3				Klkb1
Gm15466		Arsi	AU022252				Poln
Ak5		Rpl14-ps1	Smarce1				Wnt9a
Trpm2		Gm6681	Impg2				Gm5500
Gm16010		Rpl31-ps10	Nhsl2				Kctd12
Ntf3		Rps3	Pik3r3				Pxdn
Tmprss11a		Caps2	Cry2				Hsf4
Irs3		Abi3bp	Kcnd3				Gm9493
Cfi		Tbxa2r	Rap1gap2				Tubb6
Mm2pr		Gm20696	Dnmt3a				4930444P10Rik
Rasef		Gm5103	Fzd3				Anxa3
Ciita		Gm31816	Ikzf2				Cdrt4
Slc25a43		Gm5425	Slc16a7				Gm2387
Ndst4		Gm5566	Phc3				Gm8730
Cdr1os		Slc25a21	Braf				Caprin2
D630003M21Rik		Snhg6	Abl2				Gm10076
Krt5		Gm42693	Asb10				Kif26b
Gm28523		Gm12408	Six4				Fbxl7
Kcnd2		Cubn	Zfp648				1300017J02Rik
Mchr1		Tmprss11e	Ntrk3				Mocs2
Golga7b		Gm36964	Tmem132b				Tmem123
Smoc2		Mgmt	Zbtb20				Pde10a
Gm10499		Gm44087	Pofut1				Gm4294
Coch		Cfap65	Grm1				Gm11675
Mei1		Gm5850	Jmjd4				Rpsa-ps5
Plac8		Gm38642	Mau2				Opn3
9530056E24Rik		Rps12-ps3	Iws1				Gsn
Ccdc60		Lgals1	Sugt1				Ahnak
Gm4374		Gm11520	Slc8a1				Lnpk
Cdiptos		Prox1os	Negr1				Gm13611
Lancl3		Rpl9-ps4	Chl1				Erich5
Gm37240		Gm18290	Nipal4				Pld1
Cyp2r1		Rps23rg1	Pitpnm2				Crim1
Mgl2		Cldn10	Scd3				Stil
Ccn3		Gm11945	Slx4ip				1700101I11Rik
Dsg1b		Tpt1-ps5	Itpripl2				Snx22
2210408F21Rik		Gm10362	Thumpd1				Nkiras2
Gm7932		Zfp969	Rab3ip				Rps19-ps6
A730046J19Rik		Rpsa-ps9	Plxna2				Zwilch
Lcn2		Slc38a4	Shisa7				Rplp2-ps1
Pla2g4e		Haus1	Gabpb2				Htra3
Pilra		Gm14391	Scamp1				Rpl7-ps7
Ccl27b		Gm20426	Ubn1				Gm7363
Ano3		Rpsa-ps7	Lactb2				Gss
Slc5a8		Gm14414	Fbxo7				Chpt1
Tbx20		Rpl18a-ps1	Gna13				Fmo1
Unc93a2		Gm6451	Hnrnpa0				Rpl18-ps1
Mt3		Gm44510	Amot				Gm7618
Etnppl		Rph3al	Tbc1d30				St6galnac3
Frmpd4		Rps12	Adra1a				Rnf165
Gm36169		Rpl11	Ap1g1				Rps2-ps10
Slc2a9		Mylk3	Fbxl20				Svbp
2900052N01Rik		Gm15420	Gm12185				Hebp2
Grik4		Gm42917	Mga				Ldlrad3
Bmp15		Rps19-ps7	Myo3b				Ivns1abp
Dram1		Podxl	Rnf222				Gm10443
Krt13		Ckm	Dcx				Gm13131
Grem1		Gm6533	Il4ra				Tmem64
Slc16a10		Rpl13a-ps1	Rab5b				Gm9512
Gm49760		Fdx2	Eda2r				Gpr27
Il17re		C1qtnf2	Sdk2				Eif5b
Rpe65		Gm4342	Pik3cd				C1qtnf1
H2ac4		4930523C07Rik	Smarcd1				Cyb5r2
Rab27a		Gm5524	Rgs8				Gm2399
Kctd14		Rhox4c	Msl1				Gm13192
Adamts16		Gm21816	Homer2				Aqp5
Mfrp		Gm20403	Noto				Prrt4
Grin2b		Gm45412	Oas2				Gm833
Car6		Gm10275	Ino80d				Entpd1
A730094K22Rik		Gm11578	Arhgap26				Gm12896
C1ql3		Tex26	Kcna6				Pex5l
Glis3		Nxnl2	Adarb2				Podn
Col11a1		Stpg2	Kbtbd12				Gm8337
Bmp4		Gm15860	Ppp1r12b				Gm7232
Gal3st2b		Gm14167	Prrg3				Rpl7a-ps11
Gm9768		Gm40055	Kmt2a				Cdcp1
Gm42969		Gas5	Nipal3				Gm7266
5830432E09Rik		Gm12009	Zfp668				Serpind1
Gm47204		Gm8141	Wdr41				4932438H23Rik
Lrfn2		Gm29054	Ubfd1				Washc3
Gsg1l2		Rps7-ps3	Trim39				Gm8226
Vsx1		Rpl9-ps6	Pdpk1				Dnmbp
Gm3257		Rpl27a-ps1	Dhx33				Epha2
Best2		Krcc1	Dusp16				Col4a6
Ppp1r3b		Gm11449	Gimap5				Gm9396
Mlana		Vtn	Slco5a1				Cela1
Slfn10-ps		Myrfl	Vwa2				Rpl28
Ppp1r1b		Gm43800	Atxn3				Rps19
Cldn1		Gm7206	Mrpl19				B830017H08Rik
Isg15		Gm12494	Nbeal1				Gm12411
Entpd3		Gm16938	Atp2b2				Olfr77
Ust		Rpl31-ps11	Tet1				Gm37563
Gm44175		Spaca9	Rbpj				Lpcat2b
2810455O05Rik		Msx1	Snx27				9530018F02Rik
Chrnb4		Nox4	Apbb2				Basp1
Pcdhb9		Rpl5	Thsd4				Gamt
Gm46447		Gm45708	Hinfp				Pgam2
Gabrq		Vgll3	Map3k13				Prkab2
Fosb		Akip1	Gbp9				Rpl18-ps2
Wdr86		Gm9794	Gapvd1				Bcar3
Slc27a6		Cryab	Prlr				Foxq1
Tmem215		Gm10263	Erap1				Zfp808
Alpk3		Gm6252	Tox4				Stk26
Lag3		Cd163	Ppargc1a				Gm10073
Wfdc2		Gm6867	Cd2bp2				Rpl35a-ps5
0610039K10Rik		S100a4	Ddx19b				Rps19-ps1
Lrrn2		2610017A05Rik	Zfp827				Gpr137b-ps
Galnt15		Sinhcaf	5031439G07Rik				Gm43034
Pak6		Gm7172	Vldlr				Gm14586
Boc		Gm33543	Gsk3b				Scube3
Zic2		Fstl1	Dlg4				Gata3
Capn6		Rps10-ps2	Zswim5				Gabrg3
Gria1		Cenpk	Mbnl3				Gpr137b
Ccr9		Gm6035	Mtf2				Gm4129
Col9a3		Rpl7	Ankrd13c				AI506816
Kcnh5		Gm37784	E2f3				Mylk4
Krt8		Hspb2	Lrrc38				Gm42501
Tnfsf13		Gm14706	Tfam				Rps19-ps2
Grin2c		Gm7434	Mecp2				Gm4204
Lrrc4c		B130046B21Rik	Acot11				Sox2ot
Acta1		Rpl17-ps3	Cobl				Gipc1
Ripply2		Gng5-ps	Ttll4				Wnt5b
Gm15222		2810047C21Rik1	Agtrap				Rsph3b
2610035D17Rik		Gm10243	Ttbk2				Edaradd
Gm45606		Foxe3	Trim27				Rpl36-ps3
Slc4a5		Gm3699	Zscan20				Gm45218
Nptx2		Gm4825	Rps6ka3				Zfp968
Adamts9		Gm8231	Rnf150				Pgap2
Gbp4		Gm14399	Myoz3				Ccdc80
Adhfe1		Rpl15-ps3	B4galnt3				Gm8276
Gm16897		Gm6552	Plekhf2				Rpl37rt
Igfbp2		Gm2895	Srpx				Kmt5a
Gm44981		Rpl35	9330159F19Rik				Ribc1
Zic5		Gm4332	Ecm2				Lacc1
Tmem150c		Gm15772	Slc1a2				Eepd1
Baiap2l1		Cald1	Bcl2l2				Ror1
Scn5a		Gm5513	Helz				Gm16104
Dct		Rpl36	Caln1				Kcnh3
Cnnm1		Rpl35a-ps6	Zbtb9				Kiz
Foxp2		Gm12174	Lztfl1				Klhl35
3930402G23Rik		Zfp185	Atg12				Pik3cg
2310043P16Rik		Ptpn14	Trim62				Cdnf
Foxi3		Tpt1	Nxph1				Gm11478
Tac1		Rpl35a-ps3	Trak2				Gm20324
4833422M21Rik		Gm5963	Phf20				Ndrg1
2600006K01Rik		Rps27a-ps2	Kcna1				A930005H10Rik
Pde1a		Gm20482	Ccdc177				Ybx1
Itga7		G630018N14Rik	Kcnh7				Rnf180
Styk1		Rps8-ps1	Gpr101				Pdgfrb
Col2a1		Gm11560	Calcoco1				Rbm38
Tenm1		Rpl12	Psd3				Fam3b
Synpr		Scel	Nfib				Cpz
Gm43375		Rps10	Ubn2				Slit3
Col23a1		Gm34432	Thbs1				Gm17231
Tmem132d		Gm49097	Cyp1b1				Zfp51
Map3k8		Gm32926	Aff3				Gm6545
Gcnt4		Rps5	Adam17				Gm13680
Mlph		Rpl4	Nr2c2				Gm5522
Eln		Phgdh	Klf13				E130201H02Rik
Kcnj3		1700001C19Rik	Cmtm4				Gm17511
Coro6		Gm41639	Rnf152				Alad
Efhd1		Pard3b	Stox2				Jag1
Rhoj		Prrg1	Gng2				Rps2-ps13
Tmem132c		Gm7265	Cflar				C330013E15Rik
Mab21l2		Gm13342	Mdm4				Gm11826
Pkp1		Rps17	Hspa4l				Spg20
Tbx5		Gprc5c	Unc5d				Ap3s1-ps2
Egfr		Rpl36a-ps2	Jak1				Plaat3
F830208F22Rik		Mthfsl	Rhoh				Rpl38-ps2
Adamtsl3		Rpl9	Sox5				Ighm
Ssc5d		Krt15	Strbp				Tmco4
H2-T24		Rplp1	Ptpn2				Timeless
A730049H05Rik		Jph2	Bmp3				Lrig1
Ajap1		Gm5851	Faxc				Gm5835
Smpd3		Lmo7	Dnajc18				Gm15608
Megf11		Rps6	Tmem178b				Erich2
1700020L24Rik		Etl4	Rab39				Rps10-ps1
Lhx2		Gstm2	Samd8				Rsph3a
Chsy3		Rpsa-ps10	Nfam1				Spns2
Csmd3		Tpt1-ps3	C2cd2				Sh3bgr
Il1rapl1		Rpl23a	Zfp46				Ube2s
Slc39a12		Gm6341	Asxl2				Gm46209
Gm8587		Rps12-ps4	Cers4				Ctnna2
Hsd17b11		Gm15500	Mmadhc				Rpl36-ps2
Gpnmb		Rpl21-ps15	Frmd7				Gm10269
Gm42600		Rpl7a-ps3	Steap2				Gm14546
Tmem184a		Gm9962	Gpr157				Emilin1
Col1a1		Rps14	Gpam				Nap1l4
Lrrn1		Gm20900	Cmklr1				Rpl10-ps1
Gm1043		Gm6543	Ikzf3				Gm4972
Bicdl1		Rps23-ps2	Stam				Gm48933
Cgn		Mir1957a	Ncan				Krt78
Tyrp1		Gm12867	Ubxn7				Katnal2
Cacnb2		Gm6392	Ahsa2				Plekhg1
Fgf14		Gm12728	Fndc7				Stk39
Camk2n1		Eya1	Cdk8				Rps2-ps8
Gab3		Tead4	Acsl6				Otud1
Wfikkn2		Rps11	Cbx5				Ccng1
Car12		Slc35f3	Zfp113				Rpl32l
Tmem200a		Rpl35a-ps2	Hnrnpdl				Jpt2
9430034N14Rik		Gm31166	Zscan25				Gm6311
Nkd2		Gm28119	Cdk7				Ermap
Alms1-ps1		Rpl35a-ps4	Eaf2				Trafd1
Dsg1a		Gm6204	Rasgrp4				Gm4784
Pcdh9		Rps23	Zfyve9				Gm6139
Ildr2		Gm53055	Zbtb8os				Gssos2
Slitrk6		Gm16299	Otc				Itgb1bp1
Ddr2		Rplp2	Tmod2				Tmem218
2610035F20Rik		Olfml2b	Tnfsf12				Gm15516
Prrt1		Rps8	Lsm11				Card6
Cpne8		Rai14	Rbm33				Gm12895
Minar2		Serpinb6b	Rims2				Gm5854
Plxnc1		Krt4	Brix1				Zfp966
Col5a3		Gm10288	Evi5l				Spata24
Gstt1		Rpl17-ps10	Lrrn4				Opn1sw
Grem2		Rpl18a	Rapgef3				Hsd17b7
Crispld2		Gm5644	Rufy3				Wdr89
Gm5434		Gm16124	Gatad2b				Ccdc187
Tcerg1l		Susd2	Rad51c				Dnajb1
Edil3		Csrp2	Milr1				Rpl14
Pmel		Fam114a1	Naga				Idh2
Clmp		Gm9347	Phf20l1				Kifc3
Trarg1		Rpl27-ps3	Aff4				Synm
Cntn1		Mylpf	Exoc7				Gm4786
Lrp2		Eef1b2	Lrrc14				Shc1
Olfm3		Rps12-ps9	Eng				Rpl10
Trib3		4930556M19Rik	Desi1				1700030J22Rik
Slc2a4		Gm10736	Crebbp				Mycn
5033403F01Rik		Rpl7a	Tmem207				Gm5921
C1rb		Pfdn5	Fam204a				Frmd6
Fbln2		Gm10036	H6pd				Cdca7
Sgk1		Fgfbp1	Syt7				Rpl18
Gria3		Bnip3l-ps	Rcc2				Nkg7
Slc16a2		Gm12191	H2-Ob				4921531C22Rik
Prr18		Gm13841	Echdc3				Ush1c
Crb1		Rpl31-ps12	1810013L24Rik				Prxl2b
Gm29695		Cenpp	Cct8				Rpl10-ps6
Cldn2		Gm17121	Kdm5c				Pdlim1
Necab2		Rps15a-ps6	Tmem44				Rpl13
Fscn2		Gm17135	Zfp574				Chaserr
Slc9a9		Gm10240	Tbrg4				Sntb2
Serpine1		Gm11518	Fbxw2				Slc6a3
P2ry1		Gm13408	Appl1				Gm16477
Arhgap20		Gm10335	Tusc3				Sipa1l3
2700046A07Rik		Rpl39-ps	Arl6ip5				Rtraf-ps
Gm3772		Gm10163	Aasdh				Ybx1-ps2
Rnf112		Rab11fip1	Zadh2				Ybx3
Tmem266		Gm13370	St3gal6				Snhg8
Coro2a		Gm6710	Bptf				Rilpl1
Edn1		Gm10224	Pank1				Ccdc9b
Sulf2		Coa6	Raly				Gm10364
Emilin2		Gm9924	Prox2				Pnpla3
Ror2		Gm37194	Spryd7				Crabp2
Slc6a9		Gm12319	Kcng4				Park7
Tll1		Rpl23a-ps3	Pigk				Gm4366
Vsx2		Gm8210	Adck2				Rpl7a-ps5
Nr3c2		Rpl19	Tpmt				Eef1d
Gprin3		Gm42922	Endov				Flrt2
Fbxo32		Gm30437	Fbxw8				Tshz2
Pdgfc		5830418P13Rik	Slc25a36				Ropn1l
Rbm47		Rps13	Adat1				Hacd4
Tspan10		4932442E05Rik	Atg13				Colec11
Ptafr		Zfp968-ps	Mapk1				Zfas1
Gm20627		Rps15a-ps5	Ciapin1				Rccd1
Ccdc148		Gm20634	Lrrc14b				Slc22a18
Fstl4		Gm9294	Aldh3a2				Limd1
Cxcl14		Gm10029	Ank				Pcbd1
Wnk4		Tfpi	Gabrb1				Pbx3
Gm14506		Hsd17b10	Adamts5				Sct
Nos1		Rpl8	Tle1				Nsa2-ps1
Tuba8		Gm37201	Tcf20				Uba52-ps
Chrd		Gm32856	Slco1a1				Gm6286
Col25a1		Gm5626	Cnn1				Tnfrsf22
Cacna2d2		Gm8960	Pcdh18				Gm15710
Lingo2		Gm8121	Adat2				Eno3
Gm45592		Gm19366	Slc26a9				Pigz
Cacna1g		Gm5781	Btbd19				Gm536
Rnd1		C430049B03Rik	Pgd				Myo5b
Itm2a		Ces1d	2610528J11Rik				Gm29237
Dynlt1b		Gm26555	Dock9				Fn3krp
Vamp7-ps		2310043M15Rik	Zfp446				Gm49878
Gm37303		Gm7926	Dppa1				Me2
Sv2c		Rpl27a	Urgcp				Gna12
Akr1b10		Rpl13a	Eef1a2				Rpl21-ps11
Fndc1		Gm6475	Prr12				Snx29
Cabp5		Rps24-ps3	Pcdh10				RP23-180C14.7
S100b		Ubxn1	Slc6a20b				Snrnp35
Peg12		Lpar4	Abhd13				Ezr
BC029722		Efcab1	Tbc1d2b				Lama1
Ret		Eif3h	Coq5				Gm6540
Pdzrn3		Gm5582	Efnb1				Myo18b
Gm42372		Slc25a24	Nyap2				E130119H09Rik
Steap3		Tulp2	Ube2a				4932441J04Rik
Nwd1		Gm9922	Lyve1				Lims1
Kcnip2		Sgo1	Amigo1				Gm5822
Gstt3		Cct6b	Slc25a46				Plekha4
Tgm2		Rps15a-ps7	Cycs				Rhox4a
Phkg1		Rps26-ps1	Bub1				Gm49463
Rgs6		Cdkn2c	Rnf130				Gm6394
Ntf5		Rpl26	Nfx1				Gm15202
B230303O12Rik		Gm6900	Elfn2				Eef2-ps2
Sec16b		Gm14044	Sf1				Gltp
Gm45718		Gm42692	Uchl5				Zfp566
Rbm11		AI661453	Pnp				Fam170b
Col6a1		Rack1	Dync1li2				Irs1
Vill		C430014B12Rik	Prokr2				Prickle1
Mrc2		Mthfs	Txndc9				Gsto2
Ndnf		Gm53058	Smarcal1				Gm13363
Ptgds		Rpl31-ps8	Slamf7				Vim
Apoe		D830050J10Rik	Ccdc6				Tcaf2
Ocln		Rpl37	Hemk1				Eif2s1
Emp3		Alox12	Dnajc6				Marchf2
Adgrb1		Actn3	Slc27a4				Olfr54
Shroom4		Rpl3-ps1	Hao1				Klhl25
Trim36		Rpl23	Eif4e				Rhox4a2
Mocos		Gm16238	Cebpa				Rpl30-ps10
Nr2f1		Pon2	S1pr5				Rps2-ps6
Galnt16		Insig1	Ube2d3				Dyrk2
AV356131		Bicc1	Sox6				Piezo1
Shisa9		Zfp419	Dtnb				Snta1
Slc16a4		Rps16-ps2	Alg12				Hlcs
Chmp4c		Gm7536	Prkrip1				Ceacam10
Gm3365		Rps7	Haus6				Gm16077
Fam13a		Gm38414	Ccl28				Ednra
Cdh11		Gm7105	Cav2				Mob3b
Trpm1		Rps18-ps5	Psmf1				Sox13
Alpl		Use1	Gpr141				Sesn3
Arap2		Klhl31	Acad8				Pmp22
Zfp488		Gramd1c	Arl4c				Rpl30-ps9
Kank1		Uba52	Ctdspl				Arhgap31
Rdh10		Rpl5-ps1	Rnf183				Gm11961
Lef1		Hyi	Crlf3				Dipk2a
Ldb2		Gm10132	Ubl3				Sntb1
Gm9905		Rps11-ps2	Cldn5				C230012O17Rik
Fam107a		Gm12784	Fam216b				Tox3
St6gal1		Anxa1	Lhfp				9330159M07Rik
Pag1		Tert	Scgb1b29				Gtdc1
Drp2		Gm9027	Amotl1				Klhl21
Kcnip4		Gm29257	Piwil2				Sptbn2
Rax		Rpl31	Scgb1b7				Tex9
Cnr1		Nectin3	Scgb1b12				Fxn
Ifit3b		Micu2	Tnfsf14				Fgfrl1
Plpp3		Gm10277	Lcorl				Paics
Pvalb		Foxc2	Scgb1b30				Adamts4
Ackr3		Gm8942	Acss2				Slc7a8
Sh3gl2		Pi4k2b	Ube2h				Rpl10-ps3
Ephb1		Krt7	Aktip				Tgfb3
Adgrg6		Gm7384	Slamf6				Gm13436
Tnr		C230034O21Rik	Ubl4b				Tmod1
Galm		2310030G06Rik	Grap2				Igsf9
Sertm1		Ttll9	Fbxo45				Filip1
Tmc4		Gm8075	Hrk				Gm7392
Opn4		Bst1	Stat2				4921524J17Rik
Ctsh		Gm14325	6430571L13Rik				Rpsa-ps2
Il6ra		Gm2225	Mettl7a1				Rasl11b
Adgra2		Bcl2	Fam102b				Abcb1b
Smoc1		Gng5	Hpgds				Gm6344
Gfpt2		Gm6136	Cd160				Osgin2
Ano6		Gm10136	Klri2				Gm5864
Elmod1		Rpl17	Rgs2				Gm43725
Nr2f2		3110082I17Rik	Usp54				Rpl10-ps5
Magee2		Gm45351	Chtop				Asnsd1
Nexmif		Fez2	Ypel4				Gm12734
Nmb		Fggy	Kdr				Zfp354b
Abca9		Rpl41	Dhrs4				Fat4
Phyhd1		Folr1	Rbm5				Gm12222
mt-Tw		Gm3511	Mettl7a2				Gm9575
Pcdhga1		Dnah10	Aph1c				Cct5
Timp4		Rpl37a	Ndufab1				Cbx2
Atp2b4		Ces2d-ps	Zfp651				Etfa
Alcam		Apoo-ps	Il1rapl2				Chchd7
Ptgis		Gm34934	Pax3				Sult2b1
Syt9		Mir6240	Gabpa				Cyp4v3
Vstm2b		Eef1a1	Pfkfb2				Gm14440
Frrs1		Xpa	Snapc5				Casp7
Krt18		Gulp1	Gdf11				Vsig10
Bsn		Rps4x-ps	Xpnpep2				Sparc
Tap1		Mrpl30	Khnyn				H2af-ps2
Tnfrsf21		Gm13268	Hnrnpa1				Plekhg5
Il17d		A530072M11Rik	Atp6v0a2				Pgap6
Tnfrsf1b		Gm8692	Polr1b				Gm12366
Pdlim4		Gm14648	Col26a1				Gm7589
Eya2		Cd27	Trpv5				4833411C07Rik
Ctsc		Rpsa	Rps19bp1				Chic2
Osgin1		A330048O09Rik	Fzd10				Eef2
Unc13c		Rpl6	Dkk2				Gm6969
Aqp11		ENSMUSG00002075967	Chst15				Gm15459
Dach1		Map3k21	Erg				Magt1
Gabrr1		Rpl22-ps1	Mllt10				Rpl31-ps9
Rusc1		Prss22	9230019H11Rik				Lpin1
Cfap54		Daam2	Polr3d				Cat
Sgms2		Gm2000	Bach1				Mtmr3
Gpc3		0610009L18Rik	Dhdh				Gm13092
Rtn4rl1		Gm8512	Zfp41				Bpifa5
Sv2b		Gm6142	Ncald				Ftl1-ps1
Igtp		Rpl36a-ps1	Stx6				Gm10059
Mmp2		Stamos	Pramel7				Chrna4
Hhipl1		Gm45447	Srp19				Add2
Ryr2		Eif3s6-ps3	Hus1				Abcc6
Sema3c		Zbtb8b	Jrkl				Cotl1
Tceal6		1810009A15Rik	Ermn				Adamts6
Snhg11		Npm3	Cldn18				Rasl12
Xkr4		Gm14288	Cd300e				Tmem134
Gm47071		Gm14494	Gcdh				Ccbe1
Gpr179		Rpl34-ps1	Tenm4				Tbc1d7
Col3a1		Zfp697	Slc10a5				Scube1
mt-Ta		Gm9703	Ric3				Scarf2
Itga9		Tnfrsf19	Mrgprg				Gm42984
Tgfb1i1		A930007A09Rik	Eif4e2				Gm7730
Cachd1		Pabpc1l	Cd302				Snx18
Gas1		Gm7600	Xpnpep3				Jph1
Nrg2		Gm14418	Rgr				Gm4613
A730063M14Rik		Gm1848	Irgq				Shb
Tagap		Gm22753	Rassf2				Spata7
Mpp1		Rps25-ps1	Prr5l				Gclc
Tmtc1		Gm10433	Dcaf5				Sdk1
S100a1		ENSMUSG00002075045	Cdc7				P4ha1
Rhbdl1		Akirin1	Esm1				Nap1l1
Tjp3		Kynu	Fam189b				Tnfrsf23
Ptpn13		Rps16	Zfp182				Blvra
Ltbp3		Anapc13	Foxi1				Castor1
Septin9		Herc4	Lamc2				2900005J15Rik
Ahcy		Nme2	Syn3				Nudc
Cpxm2		Polr3g	Rcan3				Nhs
Traf5		Tppp3	Rev3l				Arid3b
Msrb2		Btf3-ps18	Tmem72				Scrn2
Card10		Gm12444	Piga				Gm13883
Hs3st3a1		Gm16380	Jrk				Crb2
Glul		Gm8834	Cacul1				Gm5884
Ttc7		Gm34121	Rhov				Casc1
B3glct		Fmo5	Lrrc61				Cpt2
Ppp1r15a		Gm21451	Nmnat2				Dera
F11r		Rps27a	Lias				Vwa5a
Lin7a		Gm4149	Prkca				Eif3f
Tent5b		Cfap20dc	Arhgdia				Gm16027
Gm4949		Gm3362	Prnd				Napepld
Col8a2		Rpl38-ps1	Tmcc3				Ube2m
Snx7		Sox3	Adam28				Ripk2
Mcrip2		Gm10689	Mog				Eef1g
Ifi30		Rpl15	Rictor				Pip4k2a
Lmo1		Gm8129	Lyz2				Rpl3-ps2
mt-Tt		9130409I23Rik	Mapk8ip1				Ptp4a1
Pcdhgb1		Gm13498	Snph				Gadd45a
Plat		Atp1b3	Htr5a				Arrdc4
C1ra		Gm20707	Mark4				Fam222a
Nmrk2		Ccnd1	Cyp7a1				Megf9
Junb		Afap1l2	Chuk				Elf4
Ubash3b		Gm5451	Zdhhc23				Gm7432
Necab3		Fam83d	Slc22a21				Gm16580
Prkcb		Rps15	Mepce				Pygl
Glb1l2		Rps26	Agps				Vrk2
Rprm		1010001B22Rik	Acvr1				Sptan1
Hbb-bs		Gm6665	Zpbp				Sptbn1
Slco3a1		Rapsn	Cyp11b1				Aldh7a1
Nupr1		Cadps2	Ubxn2b				Gdi2
Ccdc24		Gm47739	Chil1				Wbp1
Rasa4		Rpl27	Mettl7a3				Stambpl1
Serpina3n		Hipk3	Wdr47				Bach2
Zfp36l1		Zfp931	Hs3st2				Capn2
Angptl2		Nudc-ps1	Ppp1r9a				Gm10252
Thbs3		Ly6g6d	Zbtb34				Zfyve28
Palmd		Gm46218	Gnao1				Smap2
Cdh4		Gm26688	Ifi44				Gm7027
Lrrc29		Gm8116	Adora3				Hspb3
Zfp729a		Gm17796	Tnfsf15				Gm10762
Olfml3		Veph1	Arhgef6				Acvr2b
Tacr3		Glrx3	Pilrb2				Adra2c
Pde2a		Bco1	Foxo3				Fam189a1
mt-Tc		Rps3a1	Elavl3				Dusp1
Gm5112		Ccdc3	Eno2				1110046J04Rik
Clec14a		Tpm4	Zfp629				Lrrc42
		Mest	Sod2				Cand2
		Hint3	Nr3c1				Lamc1
		Gm20075	Dnase1l3				Eif3l
		Gadd45b	Tsc22d1				Gas7
		Aldh1a1	Trim30b				Slc30a3
		Tacstd2	Gcnt3				Layn
		Gm9616	Mlec				Zfp568
		Btf3l4	Tgfb2				Gm4973
		Coa4	Zfp449				Zfp960
		5930403N24Rik	Fkrp				Tspan15
		Sqor	Thap2				Eif3m
		Gatad1	Rbms3				Kcnh1
		Rtraf	Lyz1				Hspa8
		Actg-ps1	Slc30a10				Tcp1
		Gm15427	Tacc1				Gm16199
		Rnaseh2b	Pou2f2				Ftl2-ps
		Rps2	Cxcr2				Lsg1
		Prrx1	Fgf4				Rpl13-ps3
		Cox4i1	Sh3d19				Gm9828
		Fzd2	Slc25a19				Rps13-ps1
		Gm42868	Ulk2				Gm13880
		Adgra3	Ppp1r3d				Mex3b
		Gm3716	Sdhc				Sirt2
		Rfx8	Loxl4				Lap3
		Cfap99	Ing5				Gm30018
		Gm4799	Rab8b				Rac1
		Rps8-ps4	C2cd5				Ak2
		Gm11425	Tmem229a				Rpsa-ps12
		Rps28	Kcnj2				E130317F20Rik
		F2r	Creb3l3				Ptpra
		Ct55	Spcs1				Gm10154
		Gm15285	Kctd21				Nod1
		Gm15163	Gnb4				Hmgn3
		4933403J19Rik	Slc45a4				Gm4815
		Tbcb	Rab43				Ftl1-ps2
		Gm8292	Vps26b				H2bc12
		Sspn	Gpt2				Dnajb2
		Psmd4	Mcmbp				Sin3b
		Rpl36a	Cplx2				Tmem238
		Gm11613	Camkv				Tjp1
		Zfp971	Ino80				Itgb5
		Etaa1os	Stard8				Rhbdf2
		Rpl7a-ps7	Erf				Mast4
		Gm16141	D10Wsu102e				Usf3
		Gm9385	3830406C13Rik				Palld
		Ccdc74a	Dcun1d3				Ralgds
		Cyp39a1	Gid8				Jcad
		Pdcd2	Ddr1				Gm10420
		Bag1	Cd6				Igf2bp2
		Pbk	Tyk2				Map3k20
		2810433D01Rik	Lyrm7				Cpeb1
		2310015A10Rik	Tox2				Gm6169
		Steap1	Uhmk1				Sema5a
		Eif3s6-ps2	Gal3st2				Psmc5
		Ift57	Prok1				Flot2
		2310014F06Rik	Aif1l				Mcur1
		Gramd3	Mfap1a				Plagl2
		Mtap	Gdnf				Kpna3
		1110038B12Rik	Rassf1				Srms
		Dtnbp1	Paqr9				Dync1i1
		Gm50334	Tmem26				Syde2
		Gm9869	Adarb1				Gm9067
		Dbi	Itgav				Gm17936
		Rps21	Aqp4				Rps13-ps2
		1700007L15Rik	Slc35e2				Tmc6
		Gm8451	Dhdds				Itprip
		Plp2	St6galnac5				Racgap1
		Gm20541	Tmem150b				Pld6
		Gm17171	Arnt				Rad54l2
		Hspe1	Tbc1d14				Mthfd2
		Tmem223	Ranbp3l				Pold2
		Amer1	Smad9				Slc24a4
		Nsa2	Srgap2				Hmx1
		Cdv3	Ovol1				Nop53
		Aimp1	Gpm6b				Cdc42bpa
		Cgnl1	Dusp9				Gm15801
		Smim8	Meis1				Hacd2
		Fkbp9	Pot1b				Pola1
		Serf1	Zfp704				Gm3379
		Gm17828	Tgoln1				Brca1
		Smad6	Plekhm3				Dnaaf5
		Poglut3	Ccdc171				Ube2o
		Hmcn1	Zfp958				1110013H19Rik
		Tmem37	Wnt3				Pdgfra
		Etfb	Scn9a				2210009P08Rik
		Zbtb32	Tor1aip1				Faf1
		Cavin1	Eif4g3				Znrd2
		Cast	Prom1				Gm14036
		Hdhd3	Lrrtm3				Rpl21-ps8
		Copz2	Ccdc120				Lfng
		Bnip3l	Crebrf				Gmnn
		Piezo2	Slc25a27				Ube2g2
		Rpl32	Wnt5a				Pyroxd2
		Scp2-ps2	Luc7l2				Rpl34-ps2
		Rps4x	Smad3				Cage1
		Gm11870	Gng7				Ank2
		Rpl36al	Prkcd				Gm12168
		Gm11942	Mbnl1				H2bc13
		Rps9	Six6				Zfp688
		Gm12338	Sall2				Gm26881
		H2aj	Zfp672				Cstf2
		Rangrf	Dclk2				Serpinb6a
		Tuft1	Chdh				Gm38317
		Rpl39	Stx5a				Plxdc1
		Spata1	Slc24a2				Gm44705
		Lrrc46	Cpt1b				Ascc1
		Sppl2a	Tppp				Tmem234
		Suco	Map3k14				Dcaf10
		Rps6-ps4	Gsc2				Gm5619
		Crybg1	Numb				Prkaa2
		Bccip	Hgf				Tex264
		Eif5al3-ps	Htatip2				Kif16b
		Tuba1a	Fndc8				Ftl1
		Slc20a2	Igsf11				Nrd1
		Gm15361	Spata2				Efhd2
		Rabggtb	Itga2				Gm13597
		Gm7553	Cnot6				Arhgef37
		Acss3	Utp15				Prkag2
		Gm7694	Nqo2				Gpsm2
		2810025M15Rik	Tgtp2				Mrpl28
		Lama5	Tub				Mkrn3
		Colgalt2	Qser1				Ndel1
		Ttll13	Clstn2				Zfp524
		Gm34590	Dab2ip				Spry1
		Gm8798	Syk				AA386476
		Twsg1	Slc12a2				Tbc1d22a
		Ap3s1	Rcbtb2				Triobp
		Gm27194	Cr2				Nudt6
		Gm6155	Rnaseh2a				Pacsin2
		Fgf12	Zfp618				Gm7180
		Tec	Ctns				Rps15-ps3
		Cmtm7	Rerg				Wasf2
		Defb1	Tsr2				Gm7331
		Rps6-ps1	Mrpl50				Ap3b1
		Cmah	Nucks1				Inpp5a
		Ggt1	Naa11				Bend3
		Gm28557	Slc30a1				Eif3k
		Fhit	Kcnj5				Ipo8
		Gm7809	Cebpg				Tom1
		9330020H09Rik	Tmc7				Ppp4r2
		Rpl10a	Hcfc1				Tirap
		Gm7658	Fam207a				ENSMUSG00002075017
		Btf3	Tnk1				Ino80b
		Nphp1	Prmt3				Rmc1
		Gm7143	Nfat5				Gm20186
		Plekha2	Tgtp1				Mxd3
		Gm16958	2810006K23Rik				Slc66a2
		9230116N13Rik	Edem1				Rragc
		Ptrh1	Prdm12				Grm4
		Proser2	Tnfrsf26				Apba3
		Polr1d	Cpeb4				Tmem17
		Rpl24	Slc35f6				Tamalin
		Ccdc174	Kif13b				Tenm3
		9330179D12Rik	Ptpn3				Fxyd1
		Gm42928	Arnt2				Gm8783
		Igf2bp1	Tbl1x				C1qtnf6
		Dsc2	Wnt9b				Prox1
		Malt1	Pml				Mbd3
		Serpinh1	Xndc1				Tmprss5
		Mettl23	Tecrl				Oga
		Mecr	Nkiras1				Gramd4
		Nt5dc2	Bcl9				Slc30a7
		Hspe1-rs1	Nme6				Gm13217
		Fzd6	Poglut1				Gm5470
		Gm38375	Cdan1				Nek9
		Pla2g5	1700025G04Rik				Pak4
		Gm19391	Heg1				Chmp6
		Taf1d	Exd1				Traf6
		Iyd	Dicer1				Gm15513
		A230060F14Rik	Zfp9				Rassf5
		Gm15483	Csmd1				Kpnb1
		Tst	Zfp870				Gm12918
		Rpl22l1	Fam126a				Gins1
		Gm4890	Orai2				Nomo1
		Cnn3	Rxrb				Nphs1
		Stambp-ps1	Spn				Dag1
		Gid4	Pi4k2a				Acad12
		Spata6	Gemin5				Spsb1
		Gm11808	Bicd2				Ldlr
		Btf3-ps1	Alx1				Gm8399
		Odc1	Trmt10a				6430573P05Rik
		Gm12669	Synrg				Osbp
		Vgll4	Kremen1				Slc35b1
		Foxd2	Rgs3				Casz1
		Rps25	Paqr5				Gnl2
		Trappc6b	Arfrp1				Inf2
		6330408M09Rik	Chst3				Nlrc5
		Immp1l	Ears2				Gli2
		Gm7059	Ccdc127				Eif3b
		Gm6087	Tacr1				Smarcc1
		Mdfic	Osbp2				Smyd2
		Phb	Rab5a				Ndufa12-ps
		Pheta2	Zfp445				Qk
		Gm28901	Plcg1				Ctnna3
		Airn	Fam20b				Dclre1a
		Shc4	Api5				Mex3c
		Bspry	Cd200r3				5730471H19Rik
		Echdc2	Serac1				Haus8
		Rps27a-ps3	Uba6				Espl1
		Gm9795	Vdr				Psme3
		Bod1-ps	G6pdx				Gm6039
		6030443J06Rik	Fam163a				Phldb1
		Tom1l1	Cyb561d1				Atmin
		Large2	Atp8b2				Map4k4
		Gm15421	Zfp740				Mafg
		Rcan1	Sertad2				Mrps18a
		2300009A05Rik	Map3k9				Ldlrap1
		Gm45051	Rb1cc1				Aldoc
		Cthrc1	Dstyk				Parp16
		Eif3e	Wdr81				Mxd4
		Cspg4b	Mmp17				Sap30l
		Zc3h14	Sh3rf3				Necap2
		Carnmt1	Prex2				Trim3
		Ston1	Shc3				Ddx59
		Plekhh2	Fam104a				Rpl6l
		Rsph10b	Vash2				Hnrnph3
		Kif1c	Tmem168				Eif4b
		Gm13161	Prrc2b				Gm15454
		Zfp982	Eif2b5				Sema5b
		Mpv17l2	Tmcc1				Gm48799
		Rpl30-ps1	Btg1				Tubgcp4
		Ttc12	Slc43a2				Disp1
		Ajuba	Med10				Lrp12
		Gm49594	Ttll11				Zfp775
		Gm16759	Klhl2				Gm15590
		Epdr1	Slc6a17				Hdgf
		Gm4189	Tgfbr2				Dmwd
		Rft1	Dgki				Gm32031
		Hipk2	Bmp8b				Osbpl5
		Prrg2	Apex2				Ypel2
		Gstm2-ps1	Slc17a4				Gm16565
		Rps3a3	Yy1				Sec31b
		Sri	Atp6v1g3				Trex1
		Lamb1	Dyrk1b				Fxr2
		Gm6402	Kif1b				Pskh1
		A930033H14Rik	Mrpl49				Snx1
		4930517E14Rik	Raph1				Stub1
		Rfc4	Cntn2				Kntc1
		Crocc2	Srgap3				Chst14
		Rpf1	Zfp937				Gm6277
		Rps15-ps2	Slc8a3				2310022B05Rik
		Gm5503	9930111J21Rik1				Srebf1
		Otulin	Lif				Gm11400
		Scd1	Nav1				Xk
		Gramd2	Prom2				Kctd3
		Ackr4	Rgp1				Nfatc3
		Nhp2	Nxf1				Usp4
		Timm17a	Cyth3				Dbn1
		Efnb2	Lipg				Gm10231
		Npsr1	Pcdh15				Ptprf
		9230105E05Rik	Scn4b				Gm38077
		Gm5525	Stk40				Upp1
		Pkp2	Ptger4				Gnas
		Fktn	Chtf8				Catsper2
		Ppp1r1a	Peli2				A330035P11Rik
		Rpl3	Lemd2				Nek3
		Gm10177	Sgpl1				Trim26
		Slc38a2	Tulp4				Fam131a
		Gclm	Syt2				Rnpepl1
		Gm38560	Strip2				Noa1
		Aldh1a3	Ak4				Rrbp1
		Zfp677	Zfp563				Skap2
		Slc25a38	Bhlhe41				Smarcd2
		ENSMUSG00002075501	Cyp26b1				Cog2
		Adi1	Rnft2				Egln1
		Mrpl54	Kcnk6				Zfp536
		Rps18-ps3	Adcy6				Hsp90ab1
		Syne3	Nrbp2				Gm16740
		Scnn1b	Fyco1				Rbks
		Gm16062	Rbfox3				Marcks
		Adam10	Tead1				Spag5
		Ppfibp1	Shank2				Rab3il1
		Gm17251	Rassf8				Rxra
		Atp5e	Map2k4				Pacs2
		Gm12312	Fmn1				Nhlrc2
		Micos13	Klhl3				Syna
		Cpxm1	Icmt				Epb41
		Mpst	Nfatc2ip				Lrrc66
		Eda	Zfp462				Umps
		Gpatch4	Ogfod1				Rnf126
		Hspb11	Shroom2				Aurka
		Tmem160	Trim67				Fam81a
		Ephb4	B4galt5				Lnx2
		Gm8983	Prss23				Gm28529
		Rpl38	Fam120c				Eloa
		Kxd1	Kcng2				Mcm3
		Dtna	Zfp81				Iqcg
		Gm9888	Kcnb1				Setd6
		Dennd11	Prrc1				2310068J16Rik
		Npl	Aff1				Zcchc2
		Rps27rt	Wtap				Cerk
		Pcyt1b	Sorl1				Paqr3
		Mrps24	Tanc2				Nit1
		ENSMUSG00002075551	Zfp780b				Mthfr
		Gm26620	Scara3				Anks6
		Eef1a1-ps1	Zfp933				Gm11405
		Rwdd1	Slco2a1				Bmp2k
		Inhba	Soat1				Epb41l4a
		Cox7b	Map4				Igdcc4
		Gm14412	Lynx1				Hmgcl
		Ggnbp1	Ica1l				Gm5814
		Tab2	Phactr2				Ankrd46
		Stip1	Pafah1b2				Sart1
		Cop1	Ubr3				Mylk
		Nexn	Gas2l3				Gm35638
		Gm8013	D16Ertd472e				Adrm1
		Rnaset2a	Fam78b				Tet3
		Gtf3c6	Stx8				Gm10382
		Ces2c	Tardbp				Smad1
		Gm15264	Lpcat1				Prrx2
		Pih1d2	Dcp1b				Slain1
		Kpna4	Serpinb8				Ap2a1
		Cd99l2	B3galt6				Otud7b
		Loxl1	Scai				Gm17092
		Trir	Zfp408				E2f1
		R3hcc1	Ttl				Sox2
		Fads1	Rims3				Hmox1
		Gm14327	Iba57				Plxna3
		Gm50357	Psmb11				Tmem178
		Rala	Efr3b				Pdia6
		Gm11353	Smg7				Nr4a1
		Emb	Cab39				Arntl2
		A330040F15Rik	Prr5				Drd4
		Zfyve21	Rpgrip1l				Mfsd2a
		Fanca	Slc52a2				Spry2
		0610009E02Rik	Plxnb1				Cyren
		Cers2	Ccsap				Fam3a
		S100a10	Mul1
		Ttc27	Rreb1
		Acot13	Tceanc2
		Loxl2	Prickle2
		Gm6988	Dclre1b
		Gm45552	Tbc1d24
		Gm8524	Zmat2
		Tspan14	Cbfa2t3
		Gm10355	Lrrc39
		Tomm7	Cdk13
		Efcab7	Trappc13
		Gm7993	Abi2
		Rbm3os	Fam210a
		Ckap2l	Ska1
		Psmc3	Rnf122
		Gemin8	Timmdc1
		Sp3os	Nod2
		Spata13	Gnb1
		Mrps36	Zfp791
		Ndufa1	Ccser2
		Suclg2	Slitrk2
		Mafk	Adtrp
		Pimreg	Vps33a
		Mrpl52	Arel1
		Pea15a	H13
		Map3k5	Cyb5rl
		Chchd3	Inha
		Txndc17	Copg1
		Lrriq3	Nsun6
		BB218582	Acr
		Pole3	Mrpl35
		Gas6	Thoc1
		Gbgt1	Exoc6b
		Ccdc66	Ephb2
		Gm13166	Txnl1
		1110020A21Rik	Nacc1
		Ipp	Ctps2
		Gtf2f2	Polh
		4930431P19Rik	Noc3l
		Gm10233	Ssr1
		Nubp1	Ap3s2
		5430402O13Rik	Crcp
		Notch3	Jup
		Gm8172	Zfp593
		Pias2	Senp2
		Creld2	Zmym4
		Hacl1	Stau1
		Amotl2	Abcg1
		Serpine3	Evi2b
		S100a6	Cd82
		Zfp622	Zzz3
		Dgcr6	Nip7
		Rpl22	Zbtb37
		Dhx40	Ipo7
		Psat1	Muc20
		Wdr26	Acp2
		Lage3	Efcc1
		Spon1	Mrpl15
		Gm5873	Ergic2
		Emg1	Poc1a
		Kctd11	Csf1r
		Esco2	Dcc
		Dusp19	Saysd1
		Nme4	Med29
		Nkx6-2	Gpatch2l
		1600020E01Rik	Atp6v0e2
		Tmem242	Becn1
		Gm9115	Prdx1
		Stx18	Elp4
		Smdt1	Stat1
		C030037D09Rik	Tsn
		Gm13736	2610001J05Rik
		Rab32	Trmt12
		Abhd5	Extl3
		Ascl1	Cetn2
		Gli3	Shisa4
		Adipor1	Man2b2
		Gm21953	Kdm3b
		Rbm17	Emc10
		Nelfe	Pdxk
		Mrps6	Rnf103
		Cibar1	Slc26a5
		Timp2	Prss16
		Ctnnal1	Gtpbp2
		Slc4a4	Cacng6
		Tsacc	Mcm5
		Tmem45a	Nufip1
		Hmg20b	Ddx56
		Dkk3	Lancl1
		Klf8	Scn7a
		Zfp558	Mapre3
		Coa5	Ift46
		Gm6877	Prrt3
		Slc39a13	Slc25a15
		Vamp3	Slc38a3
		Wdsub1	Mn1
		Ggct	Ogfod2
		Gm15501	Slc8a2
		Phf10	Nosip
		Il18	Pla2g4b
		1810044D09Rik	Commd8
		Gm5540	Nfe2l1
		Sptssa	Fam98a
		Arhgap29	Dlg5
		Gm7535	Slc19a2
		Gm13589	Tmtc3
		Atg3	Pitpnc1
		AA986860	Atad2b
		Cct2	Tigd4
		Med30	Ankrd63
		Dctpp1	Kcnb2
		Acadm	Cd200
		Ckmt2	Slc22a23
		Gm17748	Tmem263
		Dstn	Fbxl19
		Rps18	Mef2c
		Gm10544	Epc2
		Eefsec	Sgcb
		Lrig3	Crebzf
		Supt3	Kif21b
		Gm5492	Nceh1
		1700113A16Rik	Lsm12
		Gm4535	Plekhh1
		Nnt	Senp5
		Rps11-ps1	Grb10
		D830035M03Rik	Wipf2
		Fis1	Gpsm1
		Traf4	Ppp3cb
		Cyb5r3	Zfp655
		Ubl4a	Zfp608
		Rcn1	Tcp11l2
		Gm19810	Phf21a
		Aqp1	Ndfip2
		A330041J22Rik	Bak1
		Tstd2	Hephl1
		Ndufb8	Med13l
		Septin10	Patl1
		1110065P20Rik	Crebl2
		Rnaset2b	Pim1
		Tprgl	Homer1
		Pkp4	Dennd4a
		Zfp943	Slc16a6
		Tgif2	Zfx
		Heph	Atxn7
		Tinagl1	Zfp516
		Rpl17-ps8	Rpgr
		Lima1	Ppp3r1
		Eef2kmt	Erlin1
		Znrf3	Xkrx
		Siva1	Ddx17
		Gm9320	Pde4d
		Rpl19-ps6	Socs7
		BC004004	Eps15
		Ginm1	Arhgap17
		Mir17hg	Tmem87b
		Kctd5	Galnt7
		Lhfpl2	Pgrmc2
		Dmac2l	Tmem33
		Rrm2	Kcns2
		Cdrt4os1	Pim3
		Stxbp3-ps	Tfap2c
		Mcrip1	Neto1
		Tdrd3	Nek6
		Ankrd44	Apc
		Zcrb1	Tpd52
		Gm3325	Jarid2
		Parpbp	Emx2
		Nsmce1	Arhgap21
		Lamb3	Abr
		A630031M04Rik	Rtn1
		Cwc27	Zbtb18
		Prorp	Akap7
		Cdv3-ps	Eny2
		Ctxn1	Eya3
		Gm47486	Mras
		Uaca	Sh3rf1
		Mtfr1l	Epas1
		Fadd	Ptprd
		Gm7666	Bcs1l
		Slc25a53	Nedd4l
		H2ac20	Derl2
		Gm10171	Arf6
		Ap1s3	Slc39a5
		Ttc1	Capzb
		C1qbp	Yipf4
		Gm5881
		Map2k3
		Dtl
		Klf6
		Cep89
		Pdcd5
		Sh3d21
		Gm13743
		Mbd2
		Rarb
		Aspm
		Stard6
		Slc35d2
		Gm36298
		D130020L05Rik
		Rras2
		Fau
		Lingo4
		Cpq
		Slc35f5
		Naa38
		Gm10273
		Gm12254
		Gstm1
		Cxadr
		Atf1
		Slc25a28
		Kras
		Pdrg1
		Gm20337
		Ppip5k2
		Dact1
		Six5
		Ssc4d
		Ssx2ip
		Sh3glb1
		Pdcd5-ps
		Cox6c2
		Gm6421
		H4c8
		Gm9892
		Rad23b
		Arpp19
		Npvf
		Gm18943
		Rap2b
		Psmg1
		Gm9762
		Mipol1
		Tapt1
		Mtor
		Gm5539
		Tbca
		Mturn
		Gm6685
		Dynlt3
		Gm13453
		Sypl
		Rffl
		Gpc4
		Ece1
		Zfp97
		Gm10516
		Gm9392
		Enpep
		Eif5a
		Gm7665
		Cct7
		C920006O11Rik
		5930430L01Rik
		Rbbp4
		Gm16385
		Gm11703
		Gm20036
		Gm9001
		Glrx5
		Rmst
		Gm8186
		Acsl1
		Slc25a39
		Gm14584
		Tiparp
		Spty2d1
		Ndufaf2
		Akap13
		Gfer
		Fth1
		Hmgb3
		Ass1
		Plin4
		P3h1
		Serf2
		Med8
		Ndufaf8
		Med21
		Mir3091
		Corin
		Gm6085
		Zfp367
		Psme4
		Gm9234
		B230206L02Rik
		Pam
		Arpc5
		Gm3571
		Nol12
		Ebna1bp2
		Dennd3
		Sos2
		Nudt8
		Gm12722
		Gm5805
		Rhbdd1
		Lypd6
		Rtn4ip1
		Rps29
		Gabarap
		Bri3
		Taf10
		Prtg
		Tmem140
		Iqck
		Gm20632
		Cep63
		Eif3g
		Suds3
		Pla2g4a
		Manba
		Gm5913
		Ryk
		Smo
		Maea
		Rmi1
		Fnta
		Eif2s2
		Cntf
		Iftap
		Gng12
		Ddx21
		Tle5
		Cdh3
		Cfl2
		Zfp91
		Tns3
		Abhd17c
		Mettl22
		Sostdc1
		Arl10
		Anapc16
		Slain2
		Bckdhb
		Optn
		Ctnnb1
		2900060N12Rik
		Etv5
		Ctnnd1
		Scp2
		Rbms2
		Gm5617
		Arhgap28
		Sec61a1
		Scand1
		Selenow
		Ten1
		Slc7a4
		Uchl1
		Gm47218
		Vcpkmt
		Pfdn2
		Tmem59
		Nt5dc1
		5430416N02Rik
		Rex1bd
		Ptgfrn
		Abca2
		Nit2
		Armcx6
		Utp3
		Lgals3
		Cd2ap
		Ppcs
		Gm13493
		Arhgef28
		Wdr31
		Eva1a
		Wsb2
		Upk3bl
		Ndufb4
		Mcee
		Cmss1
		Hscb
		Ndufa2
		Dok4
		Vkorc1
		H1f0
		Ndufb7
		Gm15728
		Lrrk1
		Otulinl
		Dbf4
		Lamb2
		9430038I01Rik
		Pfn1
		Eml4
		Oaz1
		Ndufa6
		Mycbp
		Ubxn6
		Htra1
		Morn4
		Gm2830
		Tusc1
		Tdrkh
		Gm5905
		Zhx2
		Fxr1
		Gnai3
		Hfe
		Map2k2
		2310010J17Rik
		Rpl17-ps5
		Akt1s1
		Drap1
		Knop1
		Mocs1
		Rexo2
		4930442P19Rik
		Rps27
		1700037H04Rik
		Fzd8
		Grpel2
		2810004N23Rik
		Ccpg1os
		Eif3s6-ps1
		Pih1d1
		Cadm1
		Vangl1
		Nabp2
		Yap1
		Hs6st1
		Rps6ka6
		Psmc2
		Fmnl2
		Arpc5l
		Zswim6
		Ceacam1
		Gstm6
		Drg1
		Chchd2-ps
		1700123M08Rik
		Mpzl3
		Galnt1
		Mavs
		P4ha2
		Bola2
		Ndufa13
		Spast
		Fndc3b
		Psmd12
		Zfp133-ps
		Cpeb1os1
		Slc10a3
		Gm14150
		Dctd
		Psmc1
		Tsku
		Mical2
		Gm8545
		5730480H06Rik
		Slc31a1
		Cltb
		Scpep1
		Kat14
		Rapgef2
		Glo1-ps
		Prkcq
		Npepl1
		Gm11266
		Rpl17-ps9
		Gm14539
		Cyp26a1
		Mir99ahg
		Ccny
		Zfp992
		Cst6
		Spats2l
		Mtmr7
		Gm12115
		Ggact
		Mief2
		Ubb
		Gm12693
		Cd164
		Rarg
		Ilk
		Zfp54
		Gm8242
		Mettl26
		Smagp
		Tmem258
		Htra2
		Thap4
		Bcap29
		Anp32b-ps1
		Mea1
		Psmd10
		Ptn
		Mtarc2
		Ddost
		Sgce
		Plekhs1
		4930578M01Rik
		Nedd9
		Llgl2
		Ncoa4-ps
		Rfx2
		Mtpap
		Gm5879
		Mpdz
		Snx9
		Invs
		9130023H24Rik
		H3f3aos
		Cfap36
		Hbp1
		Pitrm1
		Fars2
		Pigp
		Nxpe4
		Mier3
		Mrps7
		Gstp1
		Tatdn1
		Maml3
		Synj2bp
		Foxd2os
		2810408A11Rik
		Zfand3
		Slc43a3
		Naxe
		H1f2
		Map4k3
		Selenbp1
		Gstk1
		Plxnb2
		2700038G22Rik
		Kdsr
		Ulbp1
		Fip1l1
		6330403L08Rik
		Morf4l1-ps1
		Mxra8
		Dhx29
		Txndc12
		Sae1
		Macir
		Ptpn21
		Mpnd
		Gm12657
		Mrnip
		Spc24
		Ppp1r14b
		Ufc1
		Cox7a2l
		Exosc1
		Gps2
		Utp18
		Vti1b
		Pdlim7
		Ndufaf6
		Syt17
		Csad
		Nmnat1
		Pitpnb
		Max
		B130055M24Rik
		Cdyl2
		AI429214
		Fads3
		Rnf10
		Arpc2
		Snhg1
		Gm8566
		Oat
		Tcte2
		Psmb1
		Fgfr1
		Kif20b
		Ssr3
		Aimp2
		Snx24
		Gm5424
		Gins2
		Hspa2
		Llph
		Zdhhc21
		Tesk2
		Caprin1
		Morn2
		Rhobtb2
		Arhgef5
		Smarca5-ps
		Pdia5
		Gm12854
		Plcd3
		5730405O15Rik
		Arhgef10
		Lgr4
		P3h4
		Flnb
		Ciao2b
		Mrps30
		Rsu1
		Med7
		Slc2a1
		S100a11
		Ttc23
		Evc
		Gm28172
		Pdlim2
		Gm11263
		Kctd9
		Rorc
		Apex1
		Cox20
		Rnf5
		Gtf2ird1
		Myl12a
		Mrpl13
		Igbp1
		Ppp4r1
		Mknk2
		Hapln3
		Jam3
		2410004B18Rik
		Riok3
		Ncf2
		Gm30025
		Nck2
		Parp3
		Zfp52
		Snrpert
		Tnks2
		Brd7
		Efcab2
		Aga
		Psmb7
		H2bc24
		Tmem161a
		Ctdsp2-ps
		Ctnna1
		Pgpep1
		Gm4285
		Ascc2
		Notch2
		1110032A03Rik
		Qars
		Tmem91
		Vav2
		Spopl
		5033417F24Rik
		Fsbp
		Cutc
		Lipt2
		Crtap
		Fam221b
		Zcchc9
		Zfp945
		Plekha7
		Gm20775
		Zmynd19
		Impdh2-ps
		D9Wsu149
		Osgep
		Fras1
		Stxbp3
		Eif4ebp1
		Tob1
		Isy1
		Fam210b
		Rpl21
		Gm7099
		Erp29
		Fgfr1op2
		Zfp942
		Cops6
		Gm2981
		Gemin7
		Katnbl1
		Nol7
		2310061I04Rik
		Lrp4
		Hadha
		Ttc32
		Hint1
		Ptpn9
		Gemin6
